# SMURF2/USP7-mediated ubiquitination of KAP1 controls its SUMO E3 ligase activity and chromatin regulation

**DOI:** 10.1101/2025.08.12.669848

**Authors:** Sandy Boutros-Suleiman, Kavya Nambiar, Pooja Anil Shah, Nilabja Roy Chowdhury, Meir Shamay, Gal Levy-Cohen, Michael Blank

## Abstract

KRAB-associated protein 1 (KAP1) is a critical nuclear protein that regulates chromatin architecture and gene expression, primarily through its SUMOylation activity. However, the mechanisms controlling KAP1 remain poorly understood. In a recent study, we identified the E3 ubiquitin ligase SMURF2 as a direct interactor and ubiquitin ligase for KAP1. Here, we show that SMURF2-mediated ubiquitination of KAP1 at lysines K254, K319, and K779 regulates its SUMOylation activity. We further demonstrate that SMURF2 collaborates with the deubiquitinase USP7/HAUSP, recruiting it to KAP1, to regulate a dynamic ubiquitination-deubiquitination cycle at these key residues. Cells expressing a KAP1 mutant, resistant to SMURF2-USP7 regulation, exhibit profound alterations in chromatin structure, gene expression, protein-protein interactions, and elevated LINE-1 retrotransposon activity. Notably, disrupting the SMURF2-USP7-KAP1-SUMOylation axis in cancer cells reduces their malignancy and tumor growth in vivo. Collectively, these findings uncover a novel regulatory mechanism for KAP1, highlighting its pivotal role in orchestrating critical cellular processes.
