## Supplemental Table S3 for "SMURF2/USP7-mediated ubiquitination of KAP1 controls its SUMO E3 ligase activity and chromatin regulation"

### Sheet: gene_list_pv05_fold1.25
Gene ID	Gene name	P-value (TM vs WT)	FDR step up (TM vs WT)	Ratio (TM vs WT)	Fold change (TM vs WT)	LSMean(TM) (TM vs WT)	LSMean(wt) (TM vs WT)		Color Codes:
TGIF2-RAB5IF	TGIF2-RAB5IF	1e-05	0.01878	0.09959	-10.0416	3.28108	32.9474		Downregulated Genes (TM vs. WT)
AC005020.2	AC005020.2	9e-05	0.1314	0.12681	-7.88609	3.20945	25.31		Upregulated Genes (TM vs. WT)
AC010653.2	AC010653.2	0.00012	0.13203	0.15854	-6.30736	3.89538	24.5696
EEF1E1P1	EEF1E1P1	0.03512	?	0.16385	-6.10324	1.01264	6.18038
MT-TQ	MT-TQ	0.03763	?	0.16416	-6.0915	1.01264	6.16849
BPTFP1	BPTFP1	0.01084	?	0.16673	-5.99768	2.15323	12.9144
CD7	CD7	0.00022	0.18854	0.17281	-5.78661	3.71315	21.4866
AL354872.2	AL354872.2	0.02023	?	0.19133	-5.22645	1.68673	8.81561
SH2D6	SH2D6	0.04664	?	0.19343	-5.16978	1.19281	6.16657
TMEM256-PLSCR3	TMEM256-PLSCR3	0.00479	0.99994	0.1956	-5.11246	2.77036	14.1633
SKP1P1	SKP1P1	0.0143	0.99994	0.20665	-4.83919	2.75721	13.3427
AP001267.3	AP001267.3	0.02711	?	0.21449	-4.66223	1.82955	8.5298
TRIM39-RPP21	TRIM39-RPP21	0.00483	0.99994	0.22094	-4.52608	3.65032	16.5217
LINC00941	LINC00941	0.00023	0.19386	0.23611	-4.23527	7.64833	32.3927
AL031289.2	AL031289.2	0.04411	?	0.2476	-4.03879	2.02528	8.17967
AC008687.8	AC008687.8	0.03423	?	0.25623	-3.9028	2.64965	10.341
Z82190.2	Z82190.2	0.02338	?	0.26017	-3.84362	3.0199	11.6074
AC073578.5	AC073578.5	0.03095	?	0.26672	-3.74919	2.70135	10.1279
BASP1	BASP1	0.00014	0.13203	0.26954	-3.71003	8.78088	32.5773
HS3ST4	HS3ST4	0.00674	0.99994	0.27366	-3.65417	4.72962	17.2828
AC012309.1	AC012309.1	0.04121	?	0.2787	-3.58812	2.80069	10.0492
AC008695.1	AC008695.1	0.01509	0.99994	0.27939	-3.57927	5.73006	20.5094
AC011604.2	AC011604.2	0.00322	0.99994	0.29986	-3.33494	8.31414	27.7272
AC092818.1	AC092818.1	0.01317	0.99994	0.30906	-3.23561	4.72488	15.2879
EEF1E1-BLOC1S5	EEF1E1-BLOC1S5	0.036	0.99994	0.32466	-3.08014	5.56114	17.1291
AF131215.5	AF131215.5	0.04341	?	0.32491	-3.07781	3.71466	11.433
AC023024.1	AC023024.1	0.01642	0.99994	0.33382	-2.99564	5.40199	16.1824
TRIM6-TRIM34	TRIM6-TRIM34	0.00482	0.99994	0.33443	-2.99018	9.16019	27.3906
TEX13D	TEX13D	0.01104	0.99994	0.33925	-2.94771	6.07584	17.9098
AC090510.1	AC090510.1	0.02305	0.99994	0.33938	-2.94651	6.52705	19.232
TRBC2	TRBC2	0.00076	0.4171	0.34609	-2.88945	13.1751	38.0689
GPAT2P1	GPAT2P1	0.00013	0.13203	0.37532	-2.66442	19.9218	53.0802
AC006369.1	AC006369.1	0.0396	0.99994	0.38096	-2.62493	5.79784	15.2189
ANXA10	ANXA10	0	0.00437	0.39258	-2.54726	81.0491	206.453
PEAR1	PEAR1	0.00013	0.13203	0.39414	-2.53717	24.9858	63.3932
ZNF709	ZNF709	0.00021	0.18854	0.39789	-2.51325	26.6897	67.078
AL356123.2	AL356123.2	0.03361	0.99994	0.39864	-2.50852	6.74959	16.9315
TYRP1	TYRP1	0.04503	0.99994	0.40035	-2.49782	5.73996	14.3374
AC008750.2	AC008750.2	0.03956	0.99994	0.40099	-2.49385	6.60175	16.4638
AC010323.1	AC010323.1	0.00038	0.27151	0.4104	-2.43664	20.7128	50.4697
SYNDIG1	SYNDIG1	0.01984	0.99994	0.42034	-2.37905	11.4895	27.3341
AC073365.1	AC073365.1	1e-05	0.0224	0.42999	-2.32566	43.8717	102.031
HSD17B3	HSD17B3	0.01116	0.99994	0.43116	-2.31933	26.501	61.4646
EPS8L1	EPS8L1	0.00631	0.99994	0.43185	-2.31563	14.5072	33.5932
MMP7	MMP7	0.03439	0.99994	0.4334	-2.30734	17.5378	40.4657
AC092143.1	AC092143.1	0.01596	0.99994	0.44046	-2.27034	16.5743	37.6292
RAB17	RAB17	0.04318	0.99994	0.44156	-2.2647	7.76531	17.5861
MYH16	MYH16	0	0.00052	0.44715	-2.23641	207.993	465.157
RIMBP2	RIMBP2	0.0009	0.46975	0.44919	-2.22622	23.6281	52.6011
GPAT2	GPAT2	0	0	0.44991	-2.22266	137.364	305.312
AC129492.3	AC129492.3	0.00387	0.99994	0.45208	-2.21201	28.5859	63.2323
AL109811.3	AL109811.3	0.03686	0.99994	0.45786	-2.18406	10.5226	22.982
AL136038.5	AL136038.5	0.01309	0.99994	0.45835	-2.18176	13.9304	30.3928
AP003307.1	AP003307.1	0.0007	0.41345	0.47109	-2.12273	32.2326	68.421
SLC27A2	SLC27A2	0.04455	0.99994	0.47892	-2.08805	11.1326	23.2454
CT45A3	CT45A3	0.00032	0.24388	0.48885	-2.04562	39.1538	80.094
PSMD6-AS2	PSMD6-AS2	0.00184	0.81485	0.50748	-1.97051	42.193	83.1418
SYS1-DBNDD2	SYS1-DBNDD2	0.01102	0.99994	0.50846	-1.96674	32.7381	64.3874
XKR6	XKR6	0.03475	0.99994	0.51115	-1.95637	16.1914	31.6763
AC018553.2	AC018553.2	0.02508	0.99994	0.51839	-1.92905	16.8724	32.5478
PCDHGA9	PCDHGA9	0.02797	0.99994	0.52273	-1.91304	18.4414	35.2791
AC093525.2	AC093525.2	0.03385	0.99994	0.52432	-1.90725	17.9365	34.2093
SPTY2D1OS	SPTY2D1OS	0.02418	0.99994	0.52879	-1.89112	20.3664	38.5153
TMEM271	TMEM271	0.00748	0.99994	0.537	-1.86219	28.3495	52.792
MYCT1	MYCT1	0.04436	0.99994	0.54031	-1.85078	16.8772	31.2359
AC005076.1	AC005076.1	0.0265	0.99994	0.54035	-1.85065	20.2419	37.4607
MYOCD	MYOCD	0.04468	0.99994	0.55118	-1.81428	20.0994	36.4659
B3GAT1	B3GAT1	0	0.00052	0.55249	-1.80999	213.63	386.669
AP000688.2	AP000688.2	0.0464	0.99994	0.55882	-1.78949	20.2468	36.2314
AGGF1P1	AGGF1P1	0.01848	0.99994	0.55976	-1.78647	24.9777	44.6218
PREX2	PREX2	0.04084	0.99994	0.56887	-1.75786	20.5823	36.1808
AL358472.7	AL358472.7	0.00078	0.4171	0.57213	-1.74784	115.085	201.15
UBE2F-SCLY	UBE2F-SCLY	0.00312	0.99994	0.575	-1.73912	46.1593	80.2767
AD000671.1	AD000671.1	0.00439	0.99994	0.57757	-1.73138	63.124	109.292
STPG4	STPG4	0.04522	0.99994	0.57869	-1.72803	20.6342	35.6564
C21orf59-TCP10L	C21orf59-TCP10L	0.00281	0.99994	0.57963	-1.72525	87.7014	151.307
AC022424.1	AC022424.1	0.00318	0.99994	0.5813	-1.72028	58.042	99.8486
ALOXE3	ALOXE3	0.03306	0.99994	0.58637	-1.70541	26.3402	44.9208
LINC02757	LINC02757	0.0267	0.99994	0.5956	-1.67897	32.3948	54.3899
XYLT1	XYLT1	0.00688	0.99994	0.59628	-1.67708	92.713	155.487
AC069281.2	AC069281.2	0.00267	0.99994	0.60124	-1.66322	67.4853	112.243
MPZL3	MPZL3	0.03908	0.99994	0.60371	-1.65643	29.357	48.6277
CT45A1	CT45A1	0.00069	0.41345	0.60437	-1.65462	88.4553	146.36
AC105052.2	AC105052.2	0.02067	0.99994	0.60526	-1.65218	34.2664	56.6141
PCDHGA10	PCDHGA10	0.01351	0.99994	0.6159	-1.62364	50.5422	82.0621
LINC02700	LINC02700	0.01252	0.99994	0.6159	-1.62363	50.6165	82.1826
STX16-NPEPL1	STX16-NPEPL1	0.0291	0.99994	0.61857	-1.61663	45.4523	73.4793
PLEKHG4B	PLEKHG4B	0.00353	0.99994	0.62385	-1.60294	72.5753	116.334
N4BP3	N4BP3	0.00903	0.99994	0.6271	-1.59465	72.6108	115.789
CT45A7	CT45A7	0.03933	0.99994	0.6286	-1.59083	33.7674	53.7183
SYN2	SYN2	0.00321	0.99994	0.63503	-1.57474	83.0573	130.794
THBS4	THBS4	0.00394	0.99994	0.63522	-1.57425	101.521	159.819
AC026464.6	AC026464.6	0.04888	0.99994	0.63815	-1.56702	61.701	96.6868
AC093390.2	AC093390.2	0.04473	0.99994	0.64052	-1.56123	44.1143	68.8726
TUBA4A	TUBA4A	0.00074	0.41521	0.64281	-1.55567	593.638	923.504
CHRNB1	CHRNB1	0.00014	0.13203	0.64986	-1.53879	316.164	486.51
LINC01029	LINC01029	5e-05	0.07248	0.65012	-1.53818	501.818	771.888
RNA5-8SN3	RNA5-8SN3	0.04615	0.99994	0.65041	-1.5375	60.7109	93.3428
SLC6A17	SLC6A17	0.04945	0.99994	0.6562	-1.52392	37.6831	57.4258
DHRS3	DHRS3	0.026	0.99994	0.65818	-1.51935	50.6275	76.921
RNA5-8SN1	RNA5-8SN1	0.03751	0.99994	0.65953	-1.51624	62.0754	94.1212
KIF17	KIF17	0.02089	0.99994	0.66005	-1.51503	53.34	80.8116
LINC02454	LINC02454	0.00321	0.99994	0.66042	-1.51419	104.969	158.944
ABCA3	ABCA3	0.0217	0.99994	0.66786	-1.49733	79.3469	118.808
NFE4	NFE4	0.00172	0.77319	0.67288	-1.48615	130.968	194.638
CD180	CD180	0.00465	0.99994	0.67336	-1.48508	216.014	320.799
MANCR	MANCR	0.04682	0.99994	0.67638	-1.47846	49.9131	73.7945
SLCO2A1	SLCO2A1	0.00293	0.99994	0.67779	-1.47538	317.8	468.875
AC008764.4	AC008764.4	0.04205	0.99994	0.67928	-1.47215	107.039	157.577
LEMD1	LEMD1	0.02607	0.99994	0.6839	-1.4622	69.8821	102.182
SHANK2	SHANK2	0.03849	0.99994	0.68413	-1.46171	59.0461	86.3084
STK32C	STK32C	0.00996	0.99994	0.68985	-1.44959	122.547	177.643
C19orf33	C19orf33	0.00541	0.99994	0.69048	-1.44827	381.859	553.036
CHRDL1	CHRDL1	0.01843	0.99994	0.69495	-1.43894	118.085	169.917
NPFFR1	NPFFR1	0.03577	0.99994	0.69655	-1.43566	189.875	272.595
HDAC4	HDAC4	0.0274	0.99994	0.69984	-1.42889	75.631	108.068
AC022509.3	AC022509.3	0.01873	0.99994	0.70024	-1.42808	87.7461	125.308
PDGFC	PDGFC	0.00011	0.13203	0.7022	-1.4241	1050.69	1496.29
UNC13D	UNC13D	7e-05	0.09852	0.70307	-1.42234	827.946	1177.62
TMEM132D-AS1	TMEM132D-AS1	0.00129	0.63206	0.7052	-1.41804	221.394	313.946
KRT75	KRT75	3e-05	0.06552	0.70818	-1.41208	1209.48	1707.88
TUBA3E	TUBA3E	0.03403	0.99994	0.70908	-1.41029	72.9043	102.816
NUAK2	NUAK2	0.04179	0.99994	0.71883	-1.39115	77.9892	108.495
PCAT19	PCAT19	0.03774	0.99994	0.72736	-1.37483	114.384	157.258
TAFA5	TAFA5	0.00149	0.71208	0.72745	-1.37467	1203.37	1654.23
TPPP	TPPP	0.01454	0.99994	0.72955	-1.37072	136.585	187.219
TGM2	TGM2	0.00473	0.99994	0.72967	-1.37049	1242.09	1702.27
TNFSF13	TNFSF13	0.04358	0.99994	0.72976	-1.37031	79.7397	109.268
AC080079.2	AC080079.2	0.02618	0.99994	0.73034	-1.36922	117.14	160.391
LCP1	LCP1	0.04067	0.99994	0.73202	-1.36609	118.448	161.811
IL11	IL11	0.04579	0.99994	0.73305	-1.36417	140.795	192.068
AC012184.2	AC012184.2	0.04005	0.99994	0.73341	-1.3635	121.219	165.281
WNT3A	WNT3A	0.04475	0.99994	0.7345	-1.36148	109.035	148.449
MAP4K3-DT	MAP4K3-DT	0.00412	0.99994	0.73687	-1.3571	319.902	434.138
PRAME	PRAME	1e-05	0.02498	0.73806	-1.3549	6586.33	8923.81
ERG	ERG	0.01362	0.99994	0.7393	-1.35262	190.034	257.045
CLMN	CLMN	0.00051	0.32857	0.73961	-1.35205	366.91	496.082
KIF1A	KIF1A	0.00452	0.99994	0.74159	-1.34845	323.385	436.067
CD163L1	CD163L1	0.0388	0.99994	0.74696	-1.33875	104.313	139.65
AC048338.1	AC048338.1	0.03613	0.99994	0.74707	-1.33857	169.577	226.99
ANO7	ANO7	0.02978	0.99994	0.74751	-1.33778	114.45	153.108
PCDH1	PCDH1	0.02749	0.99994	0.74866	-1.33572	163.375	218.224
PLXNC1	PLXNC1	0.00731	0.99994	0.74881	-1.33545	269.899	360.436
AL356804.1	AL356804.1	0.0116	0.99994	0.75064	-1.3322	230.244	306.731
HES6	HES6	0.03932	0.99994	0.75479	-1.32487	182.28	241.497
RHOU	RHOU	0.03011	0.99994	0.75515	-1.32424	154.627	204.764
FXYD6	FXYD6	0.00328	0.99994	0.75518	-1.32419	2133.47	2825.12
TMEFF1	TMEFF1	0.038	0.99994	0.75745	-1.32022	211.003	278.571
AP004607.3	AP004607.3	0.00896	0.99994	0.7591	-1.31735	500.666	659.553
EZHIP	EZHIP	0.00101	0.51343	0.76017	-1.3155	930.007	1223.42
RAC2	RAC2	0.00202	0.85811	0.76286	-1.31085	430.626	564.487
DBP	DBP	0.00103	0.51343	0.76451	-1.30803	900.599	1178.01
C11orf45	C11orf45	0.01399	0.99994	0.76538	-1.30654	284.544	371.77
ALDH1L1	ALDH1L1	0.00465	0.99994	0.76667	-1.30433	403.643	526.486
LAMC2	LAMC2	0.00014	0.13203	0.76866	-1.30097	3030.75	3942.9
NEFL	NEFL	0.03621	0.99994	0.7698	-1.29904	638.857	829.9
DBNDD1	DBNDD1	0.01951	0.99994	0.77117	-1.29673	244.128	316.569
ST6GAL1	ST6GAL1	0.01841	0.99994	0.77125	-1.29659	199.496	258.665
AC009238.1	AC009238.1	0.04527	0.99994	0.77137	-1.2964	210.632	273.063
ASNS	ASNS	0.01665	0.99994	0.7732	-1.29332	1274.37	1648.17
DCTN6	DCTN6	0.00072	0.41345	0.77447	-1.29121	882.318	1139.26
SYCP2	SYCP2	0.0469	0.99994	0.77453	-1.2911	141.728	182.986
GPRC5C	GPRC5C	0.03847	0.99994	0.77765	-1.28593	172.101	221.309
JAG1	JAG1	0.01654	0.99994	0.77809	-1.2852	417.72	536.854
AC004922.1	AC004922.1	0.04274	0.99994	0.7799	-1.28222	557.334	714.622
BAIAP2L1	BAIAP2L1	0.00039	0.27151	0.78122	-1.28004	1145.06	1465.72
SMCO4	SMCO4	0.02465	0.99994	0.78222	-1.27841	360.558	460.942
AP003396.5	AP003396.5	0.01243	0.99994	0.7838	-1.27584	466.02	594.566
CORO2B	CORO2B	0.04392	0.99994	0.78409	-1.27536	609.848	777.774
EXOC3-AS1	EXOC3-AS1	0.04842	0.99994	0.78465	-1.27446	140.076	178.521
CDC42BPG	CDC42BPG	0.03783	0.99994	0.78674	-1.27107	377.319	479.6
ADRA1B	ADRA1B	0.00731	0.99994	0.78755	-1.26975	434.747	552.021
PDZD4	PDZD4	0.01535	0.99994	0.78776	-1.26942	413.735	525.205
SHFL	SHFL	0.03235	0.99994	0.78964	-1.26639	219.589	278.087
CYFIP2	CYFIP2	0.01684	0.99994	0.78983	-1.2661	1490.04	1886.53
RPL22L1	RPL22L1	0.00286	0.99994	0.79256	-1.26174	1211.98	1529.2
IGFBP6	IGFBP6	0.03642	0.99994	0.79326	-1.26063	383.404	483.33
FAM225B	FAM225B	0.01062	0.99994	0.79448	-1.25869	537.271	676.257
LINC01270	LINC01270	0.01065	0.99994	0.79495	-1.25795	399.976	503.149
ARPC1B	ARPC1B	0.00029	0.22903	0.7963	-1.25581	5515.94	6926.95
AC026785.3	AC026785.3	0.04103	0.99994	0.79652	-1.25545	467.059	586.372
ZNF219	ZNF219	0.00291	0.99994	0.79903	-1.25151	1430.03	1789.71
MYBL1	MYBL1	0.01209	0.99994	1.25158	1.25158	526.842	420.941
HNMT	HNMT	0.01991	0.99994	1.25488	1.25488	799.957	637.476
PCDHB18P	PCDHB18P	0.03698	0.99994	1.25551	1.25551	262.924	209.416
LINC02575	LINC02575	0.03238	0.99994	1.25656	1.25656	324.101	257.927
COL5A2	COL5A2	0.00011	0.13203	1.25731	1.25731	6865.7	5460.6
PCDHB10	PCDHB10	0.00642	0.99994	1.25876	1.25876	712.415	565.965
PCDHB14	PCDHB14	0.01161	0.99994	1.25928	1.25928	430.547	341.898
RPS6KA6	RPS6KA6	0.00742	0.99994	1.25978	1.25978	557.375	442.437
ADAM12	ADAM12	0.00729	0.99994	1.26289	1.26289	1432.87	1134.6
ZFP30	ZFP30	0.01358	0.99994	1.26305	1.26305	448.31	354.943
LINC00221	LINC00221	0.02589	0.99994	1.26347	1.26347	310.245	245.55
SLC25A25-AS1	SLC25A25-AS1	0.03529	0.99994	1.26443	1.26443	307.787	243.419
TBX15	TBX15	0.02037	0.99994	1.26643	1.26643	418.791	330.686
ATF7IP	ATF7IP	0.00059	0.3722	1.26934	1.26934	2384.47	1878.52
AL157392.3	AL157392.3	0.04517	0.99994	1.26948	1.26948	221.021	174.103
PLEKHA7	PLEKHA7	0.02904	0.99994	1.27096	1.27096	1046.15	823.122
GHR	GHR	0.03	0.99994	1.27217	1.27217	263.234	206.917
TFPI	TFPI	0.01365	0.99994	1.27358	1.27358	2202.42	1729.31
GABRA2	GABRA2	0.00728	0.99994	1.27502	1.27502	507.988	398.414
TNFAIP2	TNFAIP2	0.00314	0.99994	1.27539	1.27539	1146.74	899.128
AC010422.8	AC010422.8	0.0329	0.99994	1.27652	1.27652	385.78	302.213
AKR1C3	AKR1C3	0.03483	0.99994	1.27686	1.27686	353.529	276.875
CFAP54	CFAP54	0.03964	0.99994	1.27886	1.27886	211.308	165.232
ZNF542P	ZNF542P	0.00799	0.99994	1.28404	1.28404	643.778	501.37
AC079781.5	AC079781.5	0.02588	0.99994	1.29071	1.29071	295.443	228.901
SERPINF1	SERPINF1	0.02183	0.99994	1.29189	1.29189	502.442	388.92
SMG1P1	SMG1P1	0.0127	0.99994	1.2921	1.2921	468.693	362.737
AL589182.3	AL589182.3	0.03244	0.99994	1.29246	1.29246	367.176	284.091
PDGFRA	PDGFRA	0.02112	0.99994	1.2949	1.2949	1893.89	1462.58
EMX2	EMX2	0.04276	0.99994	1.29521	1.29521	302.229	233.343
FAM155B	FAM155B	0.03026	0.99994	1.29529	1.29529	204.196	157.645
SAMD14	SAMD14	0.03364	0.99994	1.29531	1.29531	190.061	146.73
KATNBL1	KATNBL1	0.00029	0.22903	1.29605	1.29605	1577.43	1217.1
AC008105.3	AC008105.3	0.03443	0.99994	1.29661	1.29661	196.631	151.65
APCDD1L-DT	APCDD1L-DT	0.02567	0.99994	1.30335	1.30335	748.282	574.124
ZNF528-AS1	ZNF528-AS1	0.04633	0.99994	1.30649	1.30649	181.588	138.989
GLB1L3	GLB1L3	0.0217	0.99994	1.30727	1.30727	240.28	183.802
WDR72	WDR72	0.00696	0.99994	1.31717	1.31717	328.803	249.628
AL353763.2	AL353763.2	0.01348	0.99994	1.32437	1.32437	513.288	387.571
ADAMTS2	ADAMTS2	0.01127	0.99994	1.32621	1.32621	504.368	380.307
DOK6	DOK6	0.00169	0.77319	1.32732	1.32732	453.96	342.013
PCDHB17P	PCDHB17P	0.03235	0.99994	1.32741	1.32741	201.105	151.502
AOC2	AOC2	0.03245	0.99994	1.33471	1.33471	143.464	107.487
SPOCK1	SPOCK1	0.00368	0.99994	1.33571	1.33571	1194.3	894.129
AC118553.2	AC118553.2	0.01585	0.99994	1.33586	1.33586	378.289	283.18
CCBE1	CCBE1	0.01409	0.99994	1.34007	1.34007	3255.05	2429.03
RBMS3	RBMS3	0.03169	0.99994	1.34406	1.34406	725.014	539.42
ZNF69	ZNF69	0.03737	0.99994	1.35058	1.35058	152.291	112.759
ARSG	ARSG	0.04678	0.99994	1.35627	1.35627	110.457	81.4416
ZSCAN12P1	ZSCAN12P1	0.01824	0.99994	1.36637	1.36637	205.831	150.641
AC010422.6	AC010422.6	0.04165	0.99994	1.36774	1.36774	138.038	100.924
ABHD14A	ABHD14A	0.01771	0.99994	1.37163	1.37163	203.118	148.085
ZNF404	ZNF404	0.02431	0.99994	1.37808	1.37808	214.88	155.927
MSANTD3-TMEFF1	MSANTD3-TMEFF1	0.02762	0.99994	1.38071	1.38071	247.768	179.45
AL096711.2	AL096711.2	0.03078	0.99994	1.38404	1.38404	253.558	183.202
BLOC1S5-TXNDC5	BLOC1S5-TXNDC5	0.01169	0.99994	1.40729	1.40729	247.063	175.56
AL589743.4	AL589743.4	0.02686	0.99994	1.40963	1.40963	182.206	129.258
GTF2IP13	GTF2IP13	0.00956	0.99994	1.41684	1.41684	377.497	266.435
ZNF585B	ZNF585B	0.00627	0.99994	1.42071	1.42071	199.822	140.649
FAT4	FAT4	0.00309	0.99994	1.42113	1.42113	500.796	352.393
GALNT5	GALNT5	0.02204	0.99994	1.42581	1.42581	136.653	95.842
CREB3L1	CREB3L1	0.00243	0.99994	1.42929	1.42929	891.698	623.877
MMP17	MMP17	0.04835	0.99994	1.44029	1.44029	79.2942	55.0543
TNFRSF10C	TNFRSF10C	0.04028	0.99994	1.44138	1.44138	81.7112	56.6895
Z83843.1	Z83843.1	0.04056	0.99994	1.44166	1.44166	81.6955	56.6676
FLRT3	FLRT3	0.03888	0.99994	1.44738	1.44738	128.665	88.8954
LINC00665	LINC00665	4e-05	0.06713	1.44777	1.44777	680.694	470.168
AC025569.1	AC025569.1	0.0402	0.99994	1.45223	1.45223	95.0971	65.4834
AC015813.1	AC015813.1	0.00421	0.99994	1.45509	1.45509	221.419	152.168
AC139256.2	AC139256.2	0.01587	0.99994	1.48881	1.48881	115.283	77.4328
PCDHGB4	PCDHGB4	0.00161	0.75389	1.49896	1.49896	342.413	228.434
DNAJC18	DNAJC18	0.04626	0.99994	1.50053	1.50053	61.1027	40.7208
AC125494.1	AC125494.1	0.04422	0.99994	1.5134	1.5134	85.9156	56.77
ZNF497	ZNF497	0.00876	0.99994	1.52083	1.52083	131.219	86.2814
KATNBL1P6	KATNBL1P6	0.01501	0.99994	1.54496	1.54496	85.069	55.0621
AL662899.2	AL662899.2	0.0005	0.32857	1.54634	1.54634	204.956	132.543
PCDHGA2	PCDHGA2	0.01291	0.99994	1.55457	1.55457	117.028	75.2802
AC006059.1	AC006059.1	0.0421	0.99994	1.58032	1.58032	58.3026	36.8929
FHAD1	FHAD1	0.0004	0.2751	1.58744	1.58744	227.865	143.542
FAM47E-STBD1	FAM47E-STBD1	0.01635	0.99994	1.64045	1.64045	73.078	44.5476
NPHP3-ACAD11	NPHP3-ACAD11	0.00743	0.99994	1.64977	1.64977	131.964	79.9892
EMILIN1	EMILIN1	0	0.00737	1.65284	1.65284	467.018	282.554
CSTA	CSTA	0.02889	0.99994	1.65593	1.65593	62.7756	37.9095
AP000532.2	AP000532.2	0.0287	0.99994	1.69367	1.69367	46.906	27.6949
ZNF426-DT	ZNF426-DT	0.04677	0.99994	1.72299	1.72299	36.4436	21.1514
SPON2	SPON2	0.0079	0.99994	1.74549	1.74549	74.9567	42.9431
AL096803.2	AL096803.2	0.02744	0.99994	1.77794	1.77794	38.824	21.8365
SPDYE2	SPDYE2	0.01172	0.99994	1.80821	1.80821	52.3647	28.9594
AC023055.1	AC023055.1	3e-05	0.06552	1.80962	1.80962	179.195	99.0237
ZKSCAN7	ZKSCAN7	0.01639	0.99994	1.83605	1.83605	44.8725	24.4397
AC020915.4	AC020915.4	0.00293	0.99994	1.83931	1.83931	85.5593	46.517
TMEM225B	TMEM225B	0.04126	0.99994	1.87745	1.87745	30.1295	16.0481
REP15	REP15	0.0446	0.99994	1.96671	1.96671	31.1663	15.8469
PPFIA2	PPFIA2	0.04399	0.99994	1.98096	1.98096	25.458	12.8513
SPINK5	SPINK5	0.00969	0.99994	2.02911	2.02911	38.9355	19.1885
IGFBP4	IGFBP4	0	0.00737	2.03492	2.03492	172.867	84.9503
AL162417.1	AL162417.1	0.00655	0.99994	2.0706	2.0706	61.0695	29.4937
TMEM262	TMEM262	0.04745	0.99994	2.12015	2.12015	24.4215	11.5188
AC027329.1	AC027329.1	0.01778	0.99994	2.4534	2.4534	21.5923	8.80098
MT-TG	MT-TG	0.0443	0.99994	2.5635	2.5635	15.8689	6.19035
CERS6-AS1	CERS6-AS1	0.00846	0.99994	2.79743	2.79743	21.4393	7.66392
AC005609.5	AC005609.5	0.03339	0.99994	2.86195	2.86195	18.9417	6.61844
AL627309.3	AL627309.3	0.02615	0.99994	2.96828	2.96828	13.6982	4.61484
AC005520.5	AC005520.5	0.009	0.99994	2.98594	2.98594	23.8327	7.98164
AC008758.1	AC008758.1	3e-05	0.05729	3.06627	3.06627	68.9475	22.4858
AC011468.2	AC011468.2	0.02982	0.99994	3.08583	3.08583	14.372	4.65743
TM4SF19-TCTEX1D2	TM4SF19-TCTEX1D2	0.04289	?	3.90112	3.90112	12.0718	3.09445
AL713999.1	AL713999.1	0.00595	0.99994	3.91538	3.91538	21.2029	5.4153
AL049840.6	AL049840.6	0.0166	?	4.83617	4.83617	9.44971	1.95397
NPHP3-AS1	NPHP3-AS1	0.03567	?	4.98316	4.98316	7.0262	1.40999
AC024681.1	AC024681.1	0.04771	?	5.57498	5.57498	5.95459	1.06809
AL121845.1	AL121845.1	0.00426	0.99994	5.87701	5.87701	13.7359	2.33722
ODF2-AS1	ODF2-AS1	0.00944	?	6.40657	6.40657	9.23566	1.44159
AL451136.1	AL451136.1	0.00245	0.99994	8.18423	8.18423	19.2251	2.34904
AC008522.1	AC008522.1	0.00778	?	10.155	10.155	8.13743	0.80132
AP001458.2	AP001458.2	0.00012	?	40.6213	40.6213	13.6495	0.33602
