## Supplemental Table S4 for "SMURF2/USP7-mediated ubiquitination of KAP1 controls its SUMO E3 ligase activity and chromatin regulation"

### Sheet: Sheet1
Genes that are upregulated or downregulated in KAP1-TM vs. WT cells and contain KAP1 binding sites		Color Codes:
MYBL1		Downregulated Genes (TM vs. WT)
HNMT		Upregulated Genes (TM vs. WT)
ADAM12
ZFP30
ATF7IP
GHR
TFPI
CFAP54
SERPINF1
SAMD14
KATNBL1
APCDD1L-DT
WDR72
DOK6
AOC2
CCBE1
ARSG
ZNF585B
GALNT5
FLRT3
LINC00665
DNAJC18
FHAD1
NPHP3-ACAD11
ZNF426-DT
LINC02575
COL5A2
RPS6KA6
SLC25A25-AS1
TBX15
PLEKHA7
AKR1C3
PDGFRA
ADAMTS2
SPOCK1
RBMS3
ZNF69
ZNF404
MSANTD3-TMEFF1
FAT4
CREB3L1
EMILIN1
PPFIA2
SPINK5
CERS6-AS1
LINC00941
MMP7
RIMBP2
XKR6
MYOCD
PREX2
ALOXE3
TUBA4A
LINC02454
MANCR
SHANK2
HDAC4
TGM2
MAP4K3-DT
KIF1A
PCDH1
FXYD6
ALDH1L1
GPRC5C
CORO2B
CYFIP2
RPL22L1
BPTFP1
BASP1
ANXA10
PEAR1
TYRP1
SYNDIG1
HSD17B3
RAB17
MYH16
SLC27A2
STPG4
XYLT1
MPZL3
PLEKHG4B
SYN2
RNA5-8SN3
SLC6A17
DHRS3
RNA5-8SN1
KIF17
NFE4
SLCO2A1
LEMD1
STK32C
C19orf33
CHRDL1
NPFFR1
PDGFC
TAFA5
TPPP
LCP1
WNT3A
ERG
CLMN
ANO7
PLXNC1
RHOU
TMEFF1
EZHIP
RAC2
LAMC2
ST6GAL1
SYCP2
JAG1
BAIAP2L1
SMCO4
CDC42BPG
ADRA1B
IGFBP6
LINC01270
DBP
B3GAT1
N4BP3
EEF1E1P1
SH2D6
CHRNB1
UNC13D
KRT75
CD163L1
NEFL
DBNDD1
ASNS
ZNF219
