## Supplemental Table S5 for "SMURF2/USP7-mediated ubiquitination of KAP1 controls its SUMO E3 ligase activity and chromatin regulation"

### Sheet: Sheet1
Genes that are either upregulated or downregulated in KAP1-TM vs. WT cells and show consistent expression changes in the same direction in siKAP1 vs. siNT cells*		Color Codes:
ATF7IP		Downregulated Genes (TM vs. WT as well as in siKAP1 vs. siNT**)
TFPI		Upregulated Genes (TM vs. WT as well as in siKAP1 vs. siNT*)
LINC02575
ADAM12		**siNT - non-targeting siRNA
SPOCK1
SAMD14
HNMT
GALNT5
CCBE1
FHAD1
AKR1C3
ADAMTS2
PLEKHA7
CREB3L1
APCDD1L-DT
KATNBL1
MMP7
MYOCD
LINC02454
TGM2
FXYD6
ALDH1L1
HSD17B3
XYLT1
PLEKHG4B
SYN2
DHRS3
SLCO2A1
CHRDL1
NPFFR1
TAFA5
TPPP
ERG
PLXNC1
RHOU
TMEFF1
SYCP2
SMCO4
ADRA1B
DBP
DBNDD1
*All the genes listed in the table contain KAP1 binding sites, as identified through KAP1 ChIP-Seq analysis.
Genes highlighted in RED were selected for RT-qPCR analysis
