## Supplemental Table S6 for "SMURF2/USP7-mediated ubiquitination of KAP1 controls its SUMO E3 ligase activity and chromatin regulation"

### Sheet: Molecular Functons Data
	Molecular Functions (MF) Downregulated KAP1-TM versus KAP1-WT									Molecular Functions (MF) Upregulated KAP1-TM versus KAP1-WT
	Analysis Type:	PANTHER Overrepresentation Test (Released 20240807)								Analysis Type:	PANTHER Overrepresentation Test (Released 20240807)
	Annotation Version and Release Date:	GO Ontology database DOI: 10.5281/zenodo.14083199 Released 2024-11-03								Annotation Version and Release Date:	GO Ontology database DOI: 10.5281/zenodo.14083199 Released 2024-11-03
	Analyzed List:	Client Text Box Input (Homo sapiens)								Analyzed List:	Client Text Box Input (Homo sapiens)	There are duplicate IDs in the file. The unique set of IDs will be used.
	Reference List:	Homo sapiens (all genes in database)								Reference List:	Homo sapiens (all genes in database)
	Test Type:	FISHER								Test Type:	FISHER
	Correction:	FDR								Correction:	FDR
	GO molecular function complete	Homo sapiens - REFLIST (20580)	Client Text Box Input (204)	Client Text Box Input (expected)	Client Text Box Input (over/under)	Client Text Box Input (fold Enrichment)	Client Text Box Input (raw P-value)	Client Text Box Input (FDR)	Top 10 categories shown in the main figure	GO molecular function complete	Homo sapiens - REFLIST (20580)	Client Text Box Input (151)	Client Text Box Input (expected)	Client Text Box Input (over/under)	Client Text Box Input (fold Enrichment)	Client Text Box Input (raw P-value)	Client Text Box Input (FDR)
	sodium-independent organic anion transmembrane transporter activity (GO:0015347)	17	4	0.17	+	23.74	2.02e-05	0.103		calcium ion binding (GO:0005509)	703	22	5.16	+	4.27	9.66e-09	4.94e-05
	histone H3K4 monomethyltransferase activity (GO:0140945)	8	3	0.08	+	37.83	5.18e-05	0.132		metal ion binding (GO:0046872)	4355	61	31.95	+	1.91	1.04e-07	0.000266
	lipid transmembrane transporter activity (GO:0170055)	56	5	0.56	+	9.01	0.000231	0.394		cation binding (GO:0043169)	4454	61	32.68	+	1.87	2.39e-07	0.000408
	histone H3K4 methyltransferase activity (GO:0042800)	19	3	0.19	+	15.93	0.000827	1		ion binding (GO:0043167)	6122	72	44.92	+	1.6	3.91e-06	0.005
	bile acid transmembrane transporter activity (GO:0015125)	21	3	0.21	+	14.41	0.00112	1		transcription cis-regulatory region binding (GO:0000976)	1487	27	10.91	+	2.47	1.02e-05	0.0105
	structural constituent of synapse (GO:0098918)	30	3	0.3	+	10.09	0.0032	1		transcription regulatory region nucleic acid binding (GO:0001067)	1488	27	10.92	+	2.47	1.04e-05	0.00884
	unmethylated CpG binding (GO:0045322)	10	2	0.1	+	20.18	0.00418	1		small molecule binding (GO:0036094)	6319	72	46.36	+	1.55	1.2e-05	0.00874
	histone H3K4 trimethyltransferase activity (GO:0140999)	10	2	0.1	+	20.18	0.00418	1		double-stranded DNA binding (GO:0003690)	1654	28	12.14	+	2.31	2.79e-05	0.0178
	monocarboxylic acid transmembrane transporter activity (GO:0008028)	70	4	0.69	+	5.76	0.00516	1		sequence-specific double-stranded DNA binding (GO:1990837)	1558	27	11.43	+	2.36	3.01e-05	0.0171
	structural constituent of cytoskeleton (GO:0005200)	112	5	1.11	+	4.5	0.00519	1		sequence-specific DNA binding (GO:0043565)	1669	28	12.25	+	2.29	3.19e-05	0.0163
	lipid transporter activity (GO:0005319)	179	6	1.77	+	3.38	0.00899	1		DNA-binding transcription factor activity (GO:0003700)	1461	26	10.72	+	2.43	3.59e-05	0.0167
	small molecule binding (GO:0036094)	6319	80	62.64	+	1.28	0.00942	1		RNA polymerase II transcription regulatory region sequence-specific DNA binding (GO:0000977)	1386	24	10.17	+	2.36	9.81e-05	0.0418
	talin binding (GO:1990147)	1	1	0.01	+	> 100	0.00991	1		transcription regulator activity (GO:0140110)	1970	29	14.45	+	2.01	0.000245	0.0965
	prostaglandin E2 9-reductase activity (GO:0050221)	1	1	0.01	+	> 100	0.00991	1		DNA-binding transcription factor activity, RNA polymerase II-specific (GO:0000981)	1375	22	10.09	+	2.18	0.000477	0.174
	cystathionine gamma-lyase activity (GO:0004123)	1	1	0.01	+	> 100	0.00991	1		molecular_function (GO:0003674)	18274	145	134.08	+	1.08	0.00262	0.837
	L-cystine L-cysteine-lyase (deaminating) (GO:0044540)	1	1	0.01	+	> 100	0.00991	1		Unclassified (UNCLASSIFIED)	2306	6	16.92	-	0.35	0.00262	0.893
	15-hydroxyprostaglandin dehydrogenase (NADP+) activity (GO:0047021)	1	1	0.01	+	> 100	0.00991	1		DNA binding (GO:0003677)	2498	31	18.33	+	1.69	0.00361	1
	peptide histaminyltransferase activity (GO:0120299)	1	1	0.01	+	> 100	0.00991	1		cis-regulatory region sequence-specific DNA binding (GO:0000987)	1195	18	8.77	+	2.05	0.00415	1
	peptide noradrenalinyltransferase activity (GO:0120298)	1	1	0.01	+	> 100	0.00991	1		hydrolase activity, hydrolyzing O-glycosyl compounds (GO:0004553)	90	4	0.66	+	6.06	0.00437	1
	histone dopaminyltransferase activity (GO:0120297)	1	1	0.01	+	> 100	0.00991	1		binding (GO:0005488)	16739	136	122.82	+	1.11	0.00443	1
	peptide dopaminyltransferase activity (GO:0120296)	1	1	0.01	+	> 100	0.00991	1		glucosidase activity (GO:0015926)	14	2	0.1	+	19.47	0.00459	1
	histone serotonyltransferase activity (GO:0120295)	1	1	0.01	+	> 100	0.00991	1		serine-type endopeptidase inhibitor activity (GO:0004867)	94	4	0.69	+	5.8	0.0051	1
	peptide serotonyltransferase activity (GO:0120294)	1	1	0.01	+	> 100	0.00991	1		endopeptidase inhibitor activity (GO:0004866)	160	5	1.17	+	4.26	0.00658	1
	cytoskeletal regulatory protein binding (GO:0005519)	1	1	0.01	+	> 100	0.00991	1		RNA polymerase II cis-regulatory region sequence-specific DNA binding (GO:0000978)	1170	17	8.58	+	1.98	0.00693	1
	calcidiol binding (GO:1902118)	1	1	0.01	+	> 100	0.00991	1		acyltransferase activity (GO:0016746)	729	0	5.35	-	< 0.01	0.00705	1
	L-cysteine desulfhydrase activity (GO:0080146)	1	1	0.01	+	> 100	0.00991	1		deoxyhypusine synthase activity (GO:0034038)	1	1	0.01	+	> 100	0.00734	1
	homocysteine desulfhydrase activity (GO:0047982)	1	1	0.01	+	> 100	0.00991	1		prostaglandin D2 11-ketoreductase activity (GO:0036131)	1	1	0.01	+	> 100	0.00734	1
	histone methyltransferase inhibitor activity (GO:0180000)	1	1	0.01	+	> 100	0.00991	1		Glc2Man9GlcNAc2 oligosaccharide glucosidase activity (GO:0106407)	1	1	0.01	+	> 100	0.00734	1
	selenocystathionine gamma-lyase activity (GO:0098606)	1	1	0.01	+	> 100	0.00991	1		globoside alpha-N-acetylgalactosaminyltransferase activity (GO:0047277)	1	1	0.01	+	> 100	0.00734	1
	hepoxilin A3 synthase activity (GO:0051120)	1	1	0.01	+	> 100	0.00991	1		histamine N-methyltransferase activity (GO:0046539)	1	1	0.01	+	> 100	0.00734	1
	spermidine synthase activity (GO:0004766)	1	1	0.01	+	> 100	0.00991	1		glucan 1,3-alpha-glucosidase activity (GO:0033919)	1	1	0.01	+	> 100	0.00734	1
	protein-glutamine glutaminase activity (GO:0050568)	1	1	0.01	+	> 100	0.00991	1		N-sulfoglucosamine-3-sulfatase activity (GO:0033889)	1	1	0.01	+	> 100	0.00734	1
	interleukin-11 receptor binding (GO:0005142)	1	1	0.01	+	> 100	0.00991	1		structural constituent of presynapse (GO:0099181)	1	1	0.01	+	> 100	0.00734	1
	cis-regulatory region sequence-specific DNA binding (GO:0000987)	1195	21	11.85	+	1.77	0.00991	1		cyanocobalamin reductase (cyanide-eliminating) (NADP+) activity (GO:0033787)	1	1	0.01	+	> 100	0.00734	1
	histone H3 methyltransferase activity (GO:0140938)	47	3	0.47	+	6.44	0.0113	1		ketoreductase activity (GO:0045703)	1	1	0.01	+	> 100	0.00734	1
	receptor ligand activity (GO:0048018)	538	12	5.33	+	2.25	0.012	1		peptidase inhibitor activity (GO:0030414)	168	5	1.23	+	4.06	0.00804	1
	signaling receptor activator activity (GO:0030546)	546	12	5.41	+	2.22	0.0125	1		metalloendopeptidase activity (GO:0004222)	110	4	0.81	+	4.96	0.00882	1
	GTPase binding (GO:0051020)	315	8	3.12	+	2.56	0.0136	1		RNA binding (GO:0003723)	1675	4	12.29	-	0.33	0.0101	1
	plus-end-directed microtubule motor activity (GO:0008574)	19	2	0.19	+	10.62	0.015	1		endopeptidase regulator activity (GO:0061135)	183	5	1.34	+	3.72	0.0114	1
	GTP-dependent protein binding (GO:0030742)	20	2	0.2	+	10.09	0.0165	1		Delta4-3-oxosteroid 5beta-reductase activity (GO:0047787)	2	1	0.01	+	68.15	0.0146	1
	signaling receptor regulator activity (GO:0030545)	597	12	5.92	+	2.03	0.0187	1		geranylgeranyl reductase activity (GO:0045550)	2	1	0.01	+	68.15	0.0146	1
	organic hydroxy compound transmembrane transporter activity (GO:1901618)	57	3	0.57	+	5.31	0.019	1		prostaglandin H2 endoperoxidase reductase activity (GO:0036130)	2	1	0.01	+	68.15	0.0146	1
	cholate-CoA ligase activity (GO:0047747)	2	1	0.02	+	50.44	0.0197	1		steryl-beta-glucosidase activity (GO:0050295)	2	1	0.01	+	68.15	0.0146	1
	intramolecular hydroxytransferase activity (GO:0050486)	2	1	0.02	+	50.44	0.0197	1		asparagine synthase (glutamine-hydrolyzing) activity (GO:0004066)	2	1	0.01	+	68.15	0.0146	1
	S-nitrosoglutathione reductase (NADPH) activity (GO:0160163)	2	1	0.02	+	50.44	0.0197	1		15-hydroxyprostaglandin-D dehydrogenase (NADP+) activity (GO:0047020)	2	1	0.01	+	68.15	0.0146	1
	linoleate 9S-lipoxygenase activity (GO:1990136)	2	1	0.02	+	50.44	0.0197	1		prostaglandin F synthase activity (GO:0047017)	2	1	0.01	+	68.15	0.0146	1
	tyrosinase activity (GO:0004503)	2	1	0.02	+	50.44	0.0197	1		growth hormone receptor activity (GO:0004903)	2	1	0.01	+	68.15	0.0146	1
	complement component C4b binding (GO:0001855)	2	1	0.02	+	50.44	0.0197	1		valine-tRNA ligase activity (GO:0004832)	2	1	0.01	+	68.15	0.0146	1
	Ser-tRNA(Ala) hydrolase activity (GO:0002196)	2	1	0.02	+	50.44	0.0197	1		hydrolase activity, acting on glycosyl bonds (GO:0016798)	129	4	0.95	+	4.23	0.0151	1
	phytanate-CoA ligase activity (GO:0050197)	2	1	0.02	+	50.44	0.0197	1		phospholipase C activator activity (GO:0160185)	3	1	0.02	+	45.43	0.0219	1
	beta-galactoside alpha-2,6-sialyltransferase activity (GO:0003835)	2	1	0.02	+	50.44	0.0197	1		stretch-activated, monoatomic cation-selective, calcium channel activity (GO:0015275)	3	1	0.02	+	45.43	0.0219	1
	protein-cysteine methyltransferase activity (GO:0106363)	2	1	0.02	+	50.44	0.0197	1		UDP-galactose transmembrane transporter activity (GO:0005459)	3	1	0.02	+	45.43	0.0219	1
	formyltetrahydrofolate dehydrogenase activity (GO:0016155)	2	1	0.02	+	50.44	0.0197	1		RNA polymerase III type 2 promoter sequence-specific DNA binding (GO:0001003)	3	1	0.02	+	45.43	0.0219	1
	glycogen synthase activity, transferring glucose-1-phosphate (GO:0061547)	2	1	0.02	+	50.44	0.0197	1		RNA polymerase III type 1 promoter sequence-specific DNA binding (GO:0001002)	3	1	0.02	+	45.43	0.0219	1
	hydroperoxy icosatetraenoate isomerase activity (GO:0106255)	2	1	0.02	+	50.44	0.0197	1		5S rDNA binding (GO:0080084)	3	1	0.02	+	45.43	0.0219	1
	asparagine synthase (glutamine-hydrolyzing) activity (GO:0004066)	2	1	0.02	+	50.44	0.0197	1		galactosylgalactosylxylosylprotein 3-beta-glucuronosyltransferase activity (GO:0015018)	3	1	0.02	+	45.43	0.0219	1
	netrin receptor binding (GO:1990890)	2	1	0.02	+	50.44	0.0197	1		G protein-coupled receptor activity (GO:0004930)	880	1	6.46	-	0.15	0.0233	1
	15-hydroxyprostaglandin-D dehydrogenase (NADP+) activity (GO:0047020)	2	1	0.02	+	50.44	0.0197	1		peptidase regulator activity (GO:0061134)	225	5	1.65	+	3.03	0.0253	1
	protein xylosyltransferase activity (GO:0030158)	2	1	0.02	+	50.44	0.0197	1		acetylgalactosaminyltransferase activity (GO:0008376)	34	2	0.25	+	8.02	0.0257	1
	TFIIIC-class transcription factor complex binding (GO:0001156)	2	1	0.02	+	50.44	0.0197	1		DNA-binding transcription activator activity, RNA polymerase II-specific (GO:0001228)	484	8	3.55	+	2.25	0.0266	1
	arachidonate 8(S)-lipoxygenase activity (GO:0036403)	2	1	0.02	+	50.44	0.0197	1		cysteine-type endopeptidase inhibitor activity (GO:0004869)	36	2	0.26	+	7.57	0.0286	1
	pristanate-CoA ligase activity (GO:0070251)	2	1	0.02	+	50.44	0.0197	1		DNA-binding transcription activator activity (GO:0001216)	491	8	3.6	+	2.22	0.0287	1
	peptide lactyltransferase (ATP-dependent) activity (GO:0141207)	2	1	0.02	+	50.44	0.0197	1		scavenger receptor binding (GO:0005124)	4	1	0.03	+	34.07	0.029	1
	sequence-specific DNA binding (GO:0043565)	1669	26	16.54	+	1.57	0.0198	1		glucosylceramidase activity (GO:0004348)	4	1	0.03	+	34.07	0.029	1
	ion binding (GO:0043167)	6122	76	60.68	+	1.25	0.0208	1		structural constituent of postsynaptic density (GO:0098919)	4	1	0.03	+	34.07	0.029	1
	phospholipase binding (GO:0043274)	23	2	0.23	+	8.77	0.0216	1		RNA polymerase I core binding (GO:0001042)	4	1	0.03	+	34.07	0.029	1
	structural constituent of postsynapse (GO:0099186)	23	2	0.23	+	8.77	0.0216	1		extracellular matrix structural constituent (GO:0005201)	168	4	1.23	+	3.25	0.0354	1
	molecular function activator activity (GO:0140677)	1185	20	11.75	+	1.7	0.0217	1		TRAIL binding (GO:0045569)	5	1	0.04	+	27.26	0.0362	1
	growth factor activity (GO:0008083)	162	5	1.61	+	3.11	0.0228	1		glycosylceramidase activity (GO:0017042)	5	1	0.04	+	27.26	0.0362	1
	molecular function regulator activity (GO:0098772)	2238	33	22.18	+	1.49	0.0229	1		beta-galactosidase activity (GO:0004565)	5	1	0.04	+	27.26	0.0362	1
	small GTPase binding (GO:0031267)	283	7	2.81	+	2.5	0.0231	1		enone reductase activity (GO:0035671)	5	1	0.04	+	27.26	0.0362	1
	oxidoreductase activity, acting on single donors with incorporation of molecular oxygen, incorporation of two atoms of oxygen (GO:0016702)	24	2	0.24	+	8.41	0.0234	1		aliphatic amine oxidase activity (GO:0052595)	5	1	0.04	+	27.26	0.0362	1
	olfactory receptor activity (GO:0004984)	426	0	4.22	-	< 0.01	0.024	1		galactosylceramidase activity (GO:0004336)	5	1	0.04	+	27.26	0.0362	1
	oxidoreductase activity, acting on single donors with incorporation of molecular oxygen (GO:0016701)	25	2	0.25	+	8.07	0.0253	1		vascular endothelial growth factor binding (GO:0038085)	5	1	0.04	+	27.26	0.0362	1
	histone methyltransferase activity (GO:0042054)	67	3	0.66	+	4.52	0.0289	1		beta-glucosidase activity (GO:0008422)	5	1	0.04	+	27.26	0.0362	1
	guanyl-nucleotide exchange factor activity (GO:0005085)	233	6	2.31	+	2.6	0.029	1		ketosteroid monooxygenase activity (GO:0047086)	5	1	0.04	+	27.26	0.0362	1
	arachidonate 15-lipoxygenase activity (GO:0050473)	3	1	0.03	+	33.63	0.0294	1		structural constituent of postsynaptic specialization (GO:0098879)	5	1	0.04	+	27.26	0.0362	1
	microtubule nucleator activity (GO:0140490)	3	1	0.03	+	33.63	0.0294	1		aliphatic amine dehydrogenase activity (GO:0030058)	5	1	0.04	+	27.26	0.0362	1
	molecular template activity (GO:0140489)	3	1	0.03	+	33.63	0.0294	1		acetylesterase activity (GO:0008126)	5	1	0.04	+	27.26	0.0362	1
	alpha-1,4-glucan glucosyltransferase (UDP-glucose donor) activity (GO:0004373)	3	1	0.03	+	33.63	0.0294	1		UDP-N-acetylglucosamine transmembrane transporter activity (GO:0005462)	5	1	0.04	+	27.26	0.0362	1
	oxaloacetate tautomerase activity (GO:0050163)	3	1	0.03	+	33.63	0.0294	1		integrin binding involved in cell-matrix adhesion (GO:0098640)	5	1	0.04	+	27.26	0.0362	1
	MIT domain binding (GO:0090541)	3	1	0.03	+	33.63	0.0294	1		oxidoreductase activity, acting on metal ions, NAD or NADP as acceptor (GO:0016723)	5	1	0.04	+	27.26	0.0362	1
	linoleate 13S-lipoxygenase activity (GO:0016165)	3	1	0.03	+	33.63	0.0294	1		protein serine/threonine/tyrosine kinase activity (GO:0004712)	43	2	0.32	+	6.34	0.0397	1
	D3 vitamins binding (GO:1902271)	3	1	0.03	+	33.63	0.0294	1		MHC class II protein binding (GO:0042289)	6	1	0.04	+	22.72	0.0432	1
	RNA polymerase III general transcription initiation factor binding (GO:0001025)	3	1	0.03	+	33.63	0.0294	1		thioredoxin peroxidase activity (GO:0008379)	6	1	0.04	+	22.72	0.0432	1
	RNA polymerase III type 2 promoter sequence-specific DNA binding (GO:0001003)	3	1	0.03	+	33.63	0.0294	1		5alpha-androstane-3beta,17beta-diol dehydrogenase activity (GO:0047024)	6	1	0.04	+	22.72	0.0432	1
	RNA polymerase III type 1 promoter sequence-specific DNA binding (GO:0001002)	3	1	0.03	+	33.63	0.0294	1		short-chain carboxylesterase activity (GO:0034338)	6	1	0.04	+	22.72	0.0432	1
	alpha1-adrenergic receptor activity (GO:0004937)	3	1	0.03	+	33.63	0.0294	1		thioredoxin-dependent peroxiredoxin activity (GO:0140824)	6	1	0.04	+	22.72	0.0432	1
	17-beta-hydroxysteroid dehydrogenase (NADP+) activity (GO:0072582)	3	1	0.03	+	33.63	0.0294	1		metallopeptidase activity (GO:0008237)	184	4	1.35	+	2.96	0.0468	1
	alpha-1,4-glucan glucosyltransferase (NDP-glucose donor) activity (GO:0033840)	3	1	0.03	+	33.63	0.0294	1
	structural constituent of postsynaptic intermediate filament cytoskeleton (GO:0099184)	3	1	0.03	+	33.63	0.0294	1
	alanine-tRNA ligase activity (GO:0004813)	3	1	0.03	+	33.63	0.0294	1
	5S rDNA binding (GO:0080084)	3	1	0.03	+	33.63	0.0294	1
	galactosylgalactosylxylosylprotein 3-beta-glucuronosyltransferase activity (GO:0015018)	3	1	0.03	+	33.63	0.0294	1
	transcription cis-regulatory region binding (GO:0000976)	1487	23	14.74	+	1.56	0.0296	1
	transcription regulatory region nucleic acid binding (GO:0001067)	1488	23	14.75	+	1.56	0.0297	1
	microtubule motor activity (GO:0003777)	68	3	0.67	+	4.45	0.03	1
	calcium ion binding (GO:0005509)	703	13	6.97	+	1.87	0.03	1
	metal ion binding (GO:0046872)	4355	56	43.17	+	1.3	0.0311	1
	protein-lysine N-methyltransferase activity (GO:0016279)	69	3	0.68	+	4.39	0.0312	1
	RNA polymerase II cis-regulatory region sequence-specific DNA binding (GO:0000978)	1170	19	11.6	+	1.64	0.0322	1
	lysine N-methyltransferase activity (GO:0016278)	70	3	0.69	+	4.32	0.0324	1
	cation binding (GO:0043169)	4454	57	44.15	+	1.29	0.0324	1
	eukaryotic translation initiation factor 2alpha kinase activity (GO:0004694)	243	6	2.41	+	2.49	0.0345	1
	alcohol dehydrogenase (NADP+) activity (GO:0008106)	30	2	0.3	+	6.73	0.0355	1
	3-phosphoinositide-dependent protein kinase activity (GO:0004676)	245	6	2.43	+	2.47	0.0357	1
	histone H2AT120 kinase activity (GO:1990244)	245	6	2.43	+	2.47	0.0357	1
	histone H3S10 kinase activity (GO:0035175)	245	6	2.43	+	2.47	0.0357	1
	histone H2B kinase activity (GO:0140998)	245	6	2.43	+	2.47	0.0357	1
	histone H4 kinase activity (GO:0140997)	245	6	2.43	+	2.47	0.0357	1
	histone H2A kinase activity (GO:0140995)	245	6	2.43	+	2.47	0.0357	1
	Rho-dependent protein serine/threonine kinase activity (GO:0072518)	245	6	2.43	+	2.47	0.0357	1
	histone H2BS14 kinase activity (GO:0044025)	245	6	2.43	+	2.47	0.0357	1
	histone H2AS1 kinase activity (GO:0044024)	245	6	2.43	+	2.47	0.0357	1
	histone H4S1 kinase activity (GO:0044023)	245	6	2.43	+	2.47	0.0357	1
	histone H3S28 kinase activity (GO:0044022)	245	6	2.43	+	2.47	0.0357	1
	histone H2AXS139 kinase activity (GO:0035979)	245	6	2.43	+	2.47	0.0357	1
	histone H3S57 kinase activity (GO:0140855)	245	6	2.43	+	2.47	0.0357	1
	histone H2BS36 kinase activity (GO:0140823)	245	6	2.43	+	2.47	0.0357	1
	ribosomal protein S6 kinase activity (GO:0004711)	245	6	2.43	+	2.47	0.0357	1
	histone H2AS121 kinase activity (GO:0072371)	245	6	2.43	+	2.47	0.0357	1
	histone H3T3 kinase activity (GO:0072354)	245	6	2.43	+	2.47	0.0357	1
	DNA-dependent protein kinase activity (GO:0004677)	246	6	2.44	+	2.46	0.0363	1
	histone H3T45 kinase activity (GO:0140857)	246	6	2.44	+	2.46	0.0363	1
	histone H3T6 kinase activity (GO:0035403)	247	6	2.45	+	2.45	0.0369	1
	histone H3T11 kinase activity (GO:0035402)	247	6	2.45	+	2.45	0.0369	1
	AMP-activated protein kinase activity (GO:0004679)	248	6	2.46	+	2.44	0.0375	1
	hydrolase activity, acting on ester bonds (GO:0016788)	767	2	7.6	-	0.26	0.0378	1
	oxidoreductase activity, acting on other nitrogenous compounds as donors, cytochrome as acceptor (GO:0016662)	4	1	0.04	+	25.22	0.0391	1
	nitrite reductase (NO-forming) activity (GO:0050421)	4	1	0.04	+	25.22	0.0391	1
	promoter-enhancer loop anchoring activity (GO:0140585)	4	1	0.04	+	25.22	0.0391	1
	POZ domain binding (GO:0031208)	4	1	0.04	+	25.22	0.0391	1
	glycerol-3-phosphate O-acyltransferase activity (GO:0004366)	4	1	0.04	+	25.22	0.0391	1
	inositol hexakisphosphate binding (GO:0000822)	4	1	0.04	+	25.22	0.0391	1
	synaptic receptor adaptor activity (GO:0030160)	4	1	0.04	+	25.22	0.0391	1
	structural constituent of postsynaptic density (GO:0098919)	4	1	0.04	+	25.22	0.0391	1
	histone H4K20me methyltransferase activity (GO:0140941)	4	1	0.04	+	25.22	0.0391	1
	testosterone 6-beta-hydroxylase activity (GO:0050649)	4	1	0.04	+	25.22	0.0391	1
	hormone activity (GO:0005179)	133	4	1.32	+	3.03	0.0435	1
	chromatin loop anchoring activity (GO:0140587)	5	1	0.05	+	20.18	0.0486	1
	phosphatidylcholine flippase activity (GO:0140345)	5	1	0.05	+	20.18	0.0486	1
	DNA-DNA tethering activity (GO:0106260)	5	1	0.05	+	20.18	0.0486	1
	ATPase inhibitor activity (GO:0042030)	5	1	0.05	+	20.18	0.0486	1
	structural constituent of postsynaptic specialization (GO:0098879)	5	1	0.05	+	20.18	0.0486	1
	aldo-keto reductase (NADPH) activity (GO:0004033)	36	2	0.36	+	5.6	0.0494	1

### Sheet: Results explanation
			Results explanation for the pValue analysis
		Overrepresentation Help
		On the results page, there is a table with seven (eight for Fisher’s exact test) essential columns of data. The default output is sorted by Hierarchy of the categories. By default, only the categories with p-value better than 0.05 are displayed. In the hierarchy view, the results are sorted by the Fold Enrichment of the most specific categories, with their parent terms (p-value better than 0.05) …		On the results page, there is a table with seven (eight for Fisher’s exact test) essential columns of data. The default output is sorted by Hierarchy of the categories. By default, only the categories with p-value better than 0.05 are displayed. In the hierarchy view, the results are sorted by the Fold Enrichment of the most specific categories, with their parent terms (p-value better than 0.05) …
		The first column contains the name of the annotation data category, such as PANTHER GO-slim, GO or PANTHER pathway. If you are doing this analysis in terms of pathways, you can click on the pathway name to view the corresponding pathway diagram.		The first column contains the name of the annotation data category, such as PANTHER GO-slim, GO or PANTHER pathway. If you are doing this analysis in terms of pathways, you can click on the pathway name to view the corresponding pathway diagram.
		The second column contains the number of genes in the reference list that map to this particular annotation data category.		The second column contains the number of genes in the reference list that map to this particular annotation data category.
		The third column contains the number of genes in your uploaded list that map to this annotation data category.		The third column contains the number of genes in your uploaded list that map to this annotation data category.
		The fourth column contains the expected value, which is the number of genes you would expect in your list for this category, based on the reference list.		The fourth column contains the expected value, which is the number of genes you would expect in your list for this category, based on the reference list.
		The fifth column has either a + or -. A plus sign indicates over-representation of this category in your experiment: you observed more genes than expected based on the reference list (for this category, the number of genes in your list is greater than the expected value). Conversely, a negative sign indicates under-representation.		The fifth column has either a + or -. A plus sign indicates over-representation of this category in your experiment: you observed more genes than expected based on the reference list (for this category, the number of genes in your list is greater than the expected value). Conversely, a negative sign indicates under-representation.
		The sixt column shows the Fold Enrichment of the genes observed in the uploaded list over the expected (number in your list divided by the expected number). If it is greater than 1, it indicates that the category is overrepresented in your experiment. Conversely, the category is underrepresented if it is less than 1.		The sixt column shows the Fold Enrichment of the genes observed in the uploaded list over the expected (number in your list divided by the expected number). If it is greater than 1, it indicates that the category is overrepresented in your experiment. Conversely, the category is underrepresented if it is less than 1.
		The seventh column is the raw p-value as determined by Fisher’s exact test or Binomial statistic. This is the probability that the number of genes you observed in this category occurred by chance (randomly), as determined by your reference list.
		The eighth column is the False Discovery Rate as calculated by the Benjamini-Hochberg procedure. By default a critical value of 0.05 is used to filter results, so all results shown are valid for an overall FDR<0.05 even if the FDR for an individual comparison is greater than that value. This value is output when the Fisher’s exact test option is selected.
		The table can be sorted by clicking the column header. A yellow triangle will appear at the column header to indicate the sort order. When the table is order by the column header, the hierarchy structure of the ontology terms is lost. The table is ordered only based on the values in the sorted column. To return to the Hierarchy view, simply click the 'Hierarchy' link at the top of the table.
		Expected Value
		The expected value is the number of genes you would expect in your list for a particular annotation data category, based on the reference list. As an example, say we do do the analysis in terms of biological processes, and we are interested in determining if there is over- or under- representation of chromatin packaging and remodeling genes in your uploaded list.
		As an example, there are 23,481 genes in your reference list (ex: the human genome). 125 of these genes map to the 'Chromatin packaging and remodeling' category. Based on this, 0.532% (125 divided by 23481) of the genes in the reference list are involved in chromatin packaging and remodeling.
		Say that your upload list contains 978 genes. Based on the reference list, we would expect that 5.21 genes (978 * 0.532%) in your uploaded list would be involved in chromatin packaging and remodeling.
		If for this biological process you observe more genes in your uploaded list than expected, you have an over-representation (+) of genes involved in chromatin packaging and remodeling. If you observe fewer genes than expected, you have an under-representation (-).
		P-Value calculated by the Binomial statistic
		In the example above we expected 5.21 genes in your uploaded list to be involved in chromatin packaging and remodeling. Say that we actually observe 7 genes involved in this biological process. This is very similar to 5.21, so you would expect a large p-value (the p-value would be 0.27). Alternatively, if 15 of your uploaded genes map to this process, this is very different than the expected p-va…
		The binomial statistic is a commonly used statistic (it can be found in any statistics book). In the binomial test we assume that under the NULL hypothesis, genes in the uploaded list are sampled from the same general population as genes from the reference set, i.e. the probability p(C) of observing a gene from a particular category C in the uploaded list is the same as in the reference list. We …
		p(C)=n(C)/N,
		where n(C) is the number of genes mapped to category C, and N is the total number of genes in the reference set.
		We then use the above estimate to find the p-value: the probability of observing k(C) genes (or a more extreme number) in the uploaded list of size K. Under the NULL hypothesis, the number of genes of mapped to C is distributed binomially with probability parameter p(C) and thus the p-value would be
		where the sum runs from k(C) to K in the case of over-representation (i.e. when the number of observed genes k(C) is greater than expected p(C)*K under the NULL hypothesis), and 0 to k(C), in the case of under-representation (i.e. when k(C) is smaller than p(C)*K).
		When developing this analysis tool, we tested using both the Chi-Square and Binomial statistical tests. We decided to use the Binomial, since the Chi-Square is not as accurate when the population sizes or the expect number is small.
		observe fewer genes than expected, you have an under-representation (-).
		Export
		The output can be downloaded in tabular, XML or JSON format by clicking on the appropriate button. The XML and JSON output includes the user uploaded ids. Note, due a single user uploaded id mapping to many genes as well as many user ids mapping to a single gene (many to many relationship), it is possible to observe scenarios where the count does not equal the number of mapped ids.
		Close window
		© Copyright 2024 Paul Thomas All Rights Reserved.
