## Supplemental Table S8 for "SMURF2/USP7-mediated ubiquitination of KAP1 controls its SUMO E3 ligase activity and chromatin regulation"

### Sheet: PANTHER PATHWAYS 
Pathway downregulated									Pathway upregulated
Analysis Type:	PANTHER Overrepresentation Test (Released 20240807)								Analysis Type:	PANTHER Overrepresentation Test (Released 20240807)
Annotation Version and Release Date:	PANTHER version 19.0 Released 2024-06-20								Annotation Version and Release Date:	PANTHER version 19.0 Released 2024-06-20
Analyzed List:	Client Text Box Input (Homo sapiens)								Analyzed List:	Client Text Box Input (Homo sapiens)	There are duplicate IDs in the file. The unique set of IDs will be used.
Reference List:	Homo sapiens (all genes in database)								Reference List:	Homo sapiens (all genes in database)
Test Type:	FISHER								Test Type:	FISHER
Correction:	FDR								Correction:	FDR
PANTHER Pathways	Homo sapiens - REFLIST (20580)	Client Text Box Input (204)	Client Text Box Input (expected)	Client Text Box Input (over/under)	Client Text Box Input (fold Enrichment)	Client Text Box Input (raw P-value)	Client Text Box Input (FDR)		PANTHER Pathways	Homo sapiens - REFLIST (20580)	Client Text Box Input (151)	Client Text Box Input (expected)	Client Text Box Input (over/under)	Client Text Box Input (fold Enrichment)	Client Text Box Input (raw P-value)	Client Text Box Input (FDR)
Cytoskeletal regulation by Rho GTPase (P00016)	83	5	0.82	+	6.08	0.00141	0.226		Cadherin signaling pathway (P00012)	163	20	1.2	+	16.72	4.94e-19	7.91e-17
Huntington disease (P00029)	146	5	1.45	+	3.45	0.0153	1		Wnt signaling pathway (P00057)	306	20	2.25	+	8.91	1.09e-13	8.7e-12
Methionine biosynthesis (P02753)	2	1	0.02	+	50.44	0.0197	1		Unclassified (UNCLASSIFIED)	18000	116	132.07	-	0.88	0.000281	0.015
Synaptic vesicle trafficking (P05734)	30	2	0.3	+	6.73	0.0355	1		Asparagine and aspartate biosynthesis (P02730)	4	1	0.03	+	34.07	0.029	1
Asparagine and aspartate biosynthesis (P02730)	4	1	0.04	+	25.22	0.0391	1		Phenylethylamine degradation (P02766)	5	1	0.04	+	27.26	0.0362	1
Axon guidance mediated by netrin (P00009)	35	2	0.35	+	5.76	0.047	1

### Sheet: REACTOME PATHWAYS
Pathway downregulated KAP1-TM versus KAP1-WT									Pathway upregulated KAP1-TM versus KAP1-WT
Analysis Type:	PANTHER Overrepresentation Test (Released 20240807)								Analysis Type:	PANTHER Overrepresentation Test (Released 20240807)
Annotation Version and Release Date:	Reactome version 86 Released 2023-09-07								Annotation Version and Release Date:	Reactome version 86 Released 2023-09-07
Analyzed List:	Client Text Box Input (Homo sapiens)								Analyzed List:	Client Text Box Input (Homo sapiens)	There are duplicate IDs in the file. The unique set of IDs will be used.
Reference List:	Homo sapiens (all genes in database)								Reference List:	Homo sapiens (all genes in database)
Test Type:	FISHER								Test Type:	FISHER
Correction:	FDR								Correction:	FDR
Reactome pathways	Homo sapiens - REFLIST (20580)	Client Text Box Input (204)	Client Text Box Input (expected)	Client Text Box Input (over/under)	Client Text Box Input (fold Enrichment)	Client Text Box Input (raw P-value)	Client Text Box Input (FDR)		Reactome pathways	Homo sapiens - REFLIST (20580)	Client Text Box Input (151)	Client Text Box Input (expected)	Client Text Box Input (over/under)	Client Text Box Input (fold Enrichment)	Client Text Box Input (raw P-value)	Client Text Box Input (FDR)
Assembly and cell surface presentation of NMDA receptors (R-HSA-9609736)	44	5	0.44	+	11.46	7.23e-05	0.189		PDGFR mutants bind TKIs (R-HSA-9674428)	1	1	0.01	+	> 100	0.00734	1
Sealing of the nuclear envelope (NE) by ESCRT-III (R-HSA-9668328)	32	4	0.32	+	12.61	0.000271	0.355	Top 10 categories shown in the main figure	Drug resistance of PDGFR mutants (R-HSA-9674415)	1	1	0.01	+	> 100	0.00734	1
Activation of NMDA receptors and postsynaptic events (R-HSA-442755)	90	6	0.89	+	6.73	0.000275	0.24		Sorafenib-resistant PDGFR mutants (R-HSA-9674404)	1	1	0.01	+	> 100	0.00734	1
Signaling by Rho GTPases (R-HSA-194315)	669	17	6.63	+	2.56	0.00038	0.249		Regorafenib-resistant PDGFR mutants (R-HSA-9674403)	1	1	0.01	+	> 100	0.00734	1
Signaling by Rho GTPases, Miro GTPases and RHOBTB3 (R-HSA-9716542)	684	17	6.78	+	2.51	0.000489	0.256		Sunitinib-resistant PDGFR mutants (R-HSA-9674401)	1	1	0.01	+	> 100	0.00734	1
RHO GTPase Effectors (R-HSA-195258)	287	10	2.84	+	3.52	0.00061	0.266		Defective SLC35A3 causes arthrogryposis, mental retardation, and seizures (AMRS) (R-HSA-5619083)	1	1	0.01	+	> 100	0.00734	1
Microtubule-dependent trafficking of connexons from Golgi to the plasma membrane (R-HSA-190840)	20	3	0.2	+	15.13	0.000966	0.361		Imatinib-resistant PDGFR mutants (R-HSA-9674396)	1	1	0.01	+	> 100	0.00734	1
Post NMDA receptor activation events (R-HSA-438064)	77	5	0.76	+	6.55	0.00101	0.331		Defective MMACHC causes MAHCC (R-HSA-3359474)	1	1	0.01	+	> 100	0.00734	1
Transport of connexons to the plasma membrane (R-HSA-190872)	21	3	0.21	+	14.41	0.00112	0.326		Defective MMADHC causes MMAHCD (R-HSA-3359473)	2	1	0.01	+	68.15	0.0146	1
Post-chaperonin tubulin folding pathway (R-HSA-389977)	23	3	0.23	+	13.16	0.00147	0.385		Invadopodia formation (R-HSA-8941237)	4	1	0.03	+	34.07	0.029	1
COPI-independent Golgi-to-ER retrograde traffic (R-HSA-6811436)	53	4	0.53	+	7.61	0.00188	0.447		Lysosomal oligosaccharide catabolism (R-HSA-8853383)	4	1	0.03	+	34.07	0.029	1
Formation of tubulin folding intermediates by CCT/TriC (R-HSA-389960)	26	3	0.26	+	11.64	0.00211	0.46		HCN channels (R-HSA-1296061)	4	1	0.03	+	34.07	0.029	1
HSP90 chaperone cycle for steroid hormone receptors (SHR) in the presence of ligand (R-HSA-3371497)	57	4	0.57	+	7.08	0.00246	0.495		Hypusine synthesis from eIF5A-lysine (R-HSA-204626)	4	1	0.03	+	34.07	0.029	1
Activation of AMPK downstream of NMDARs (R-HSA-9619483)	28	3	0.28	+	10.81	0.00262	0.49		Extrinsic Pathway of Fibrin Clot Formation (R-HSA-140834)	5	1	0.04	+	27.26	0.0362	1
Kinesins (R-HSA-983189)	62	4	0.61	+	6.51	0.00334	0.583		Maturation of spike protein (R-HSA-9683686)	5	1	0.04	+	27.26	0.0362	1
RHO GTPases activate IQGAPs (R-HSA-5626467)	32	3	0.32	+	9.46	0.00385	0.631		TP53 Regulates Transcription of Death Receptors and Ligands (R-HSA-6803211)	12	2	0.09	+	22.72	0.00336	1
Transport of organic anions (R-HSA-879518)	10	2	0.1	+	20.18	0.00418	0.643
Cooperation of Prefoldin and TriC/CCT in actin and tubulin folding (R-HSA-389958)	33	3	0.33	+	9.17	0.00421	0.612
Cellular response to starvation (R-HSA-9711097)	157	6	1.56	+	3.86	0.00483	0.666
RHO GTPases Activate WASPs and WAVEs (R-HSA-5663213)	35	3	0.35	+	8.65	0.00497	0.62
Regulation of TP53 Degradation (R-HSA-6804757)	35	3	0.35	+	8.65	0.00497	0.651
Nuclear Envelope (NE) Reassembly (R-HSA-2995410)	70	4	0.69	+	5.76	0.00516	0.614
Regulation of TP53 Expression and Degradation (R-HSA-6806003)	36	3	0.36	+	8.41	0.00539	0.613
Translocation of SLC2A4 (GLUT4) to the plasma membrane (R-HSA-1445148)	72	4	0.71	+	5.6	0.0057	0.622
EML4 and NUDC in mitotic spindle formation (R-HSA-9648025)	115	5	1.14	+	4.39	0.0058	0.608
Gap junction assembly (R-HSA-190861)	38	3	0.38	+	7.96	0.00627	0.632
Resolution of Sister Chromatid Cohesion (R-HSA-2500257)	123	5	1.22	+	4.1	0.00767	0.744
MHC class II antigen presentation (R-HSA-2132295)	126	5	1.25	+	4	0.00846	0.792
Aggrephagy (R-HSA-9646399)	44	3	0.44	+	6.88	0.00943	0.852
Defective SLCO1B3 causes hyperbilirubinemia, Rotor type (HBLRR) (R-HSA-5619058)	1	1	0.01	+	> 100	0.00991	0.787
Defective ABCA3 causes SMDP3 (R-HSA-5688399)	1	1	0.01	+	> 100	0.00991	0.811
Defective SLCO2A1 causes primary, autosomal recessive hypertrophic osteoarthropathy 2 (PHOAR2) (R-HSA-5619095)	1	1	0.01	+	> 100	0.00991	0.837
Defective ABCA3 causes SMDP3 (R-HSA-5683678)	1	1	0.01	+	> 100	0.00991	0.865
Carboxyterminal post-translational modifications of tubulin (R-HSA-8955332)	46	3	0.46	+	6.58	0.0107	0.821
Golgi-to-ER retrograde transport (R-HSA-8856688)	135	5	1.34	+	3.74	0.0112	0.838
RHO GTPases Activate Formins (R-HSA-5663220)	136	5	1.35	+	3.71	0.0115	0.839
Recycling pathway of L1 (R-HSA-437239)	48	3	0.48	+	6.31	0.012	0.847
Gap junction trafficking (R-HSA-190828)	49	3	0.49	+	6.18	0.0127	0.872
Gap junction trafficking and regulation (R-HSA-157858)	50	3	0.5	+	6.05	0.0134	0.898
Neurotransmitter receptors and postsynaptic signal transmission (R-HSA-112314)	197	6	1.95	+	3.07	0.0139	0.912
Transmission across Chemical Synapses (R-HSA-112315)	260	7	2.58	+	2.72	0.0153	0.976
Intraflagellar transport (R-HSA-5620924)	54	3	0.54	+	5.6	0.0164	1
Amino acids regulate mTORC1 (R-HSA-9639288)	55	3	0.55	+	5.5	0.0173	1
COPI-dependent Golgi-to-ER retrograde traffic (R-HSA-6811434)	101	4	1	+	4	0.0182	1
Metabolism of steroids (R-HSA-8957322)	153	5	1.52	+	3.3	0.0183	1
COPI-mediated anterograde transport (R-HSA-6807878)	102	4	1.01	+	3.96	0.0188	1
Heparan sulfate/heparin (HS-GAG) metabolism (R-HSA-1638091)	57	3	0.57	+	5.31	0.019	1
Glycogen storage disease type 0 (muscle GYS1) (R-HSA-3828062)	2	1	0.02	+	50.44	0.0197	1
Cysteine formation from homocysteine (R-HSA-1614603)	2	1	0.02	+	50.44	0.0197	1
Glycogen storage disease type XV (GYG1) (R-HSA-3814836)	2	1	0.02	+	50.44	0.0197	1
Defective CD320 causes MMATC (R-HSA-3359485)	2	1	0.02	+	50.44	0.0197	1
CD28 dependent PI3K/Akt signaling (R-HSA-389357)	22	2	0.22	+	9.17	0.0198	0.999
Arachidonic acid metabolism (R-HSA-2142753)	59	3	0.58	+	5.13	0.0208	1
Telomere Extension By Telomerase (R-HSA-171319)	23	2	0.23	+	8.77	0.0216	1
Sensory Perception (R-HSA-9709957)	634	1	6.28	-	0.16	0.0232	1
Olfactory Signaling Pathway (R-HSA-381753)	420	0	4.16	-	< 0.01	0.024	1
Cellular responses to stress (R-HSA-2262752)	766	14	7.59	+	1.84	0.0245	1
Mitotic Anaphase (R-HSA-68882)	227	6	2.25	+	2.67	0.0259	1
Mitotic Metaphase and Anaphase (R-HSA-2555396)	228	6	2.26	+	2.65	0.0264	1
A tetrasaccharide linker sequence is required for GAG synthesis (R-HSA-1971475)	26	2	0.26	+	7.76	0.0272	1
Constitutive Signaling by AKT1 E17K in Cancer (R-HSA-5674400)	26	2	0.26	+	7.76	0.0272	1
Circadian Clock (R-HSA-400253)	67	3	0.66	+	4.52	0.0289	1
VEGFR2 mediated vascular permeability (R-HSA-5218920)	27	2	0.27	+	7.47	0.0292	1
CREB1 phosphorylation through NMDA receptor-mediated activation of RAS signaling (R-HSA-442742)	27	2	0.27	+	7.47	0.0292	1
ATF4 activates genes in response to endoplasmic reticulum stress (R-HSA-380994)	27	2	0.27	+	7.47	0.0292	1
Fatty acid metabolism (R-HSA-8978868)	174	5	1.72	+	2.9	0.0298	1
Prefoldin mediated transfer of substrate to CCT/TriC (R-HSA-389957)	28	2	0.28	+	7.21	0.0312	1
Costimulation by the CD28 family (R-HSA-388841)	72	3	0.71	+	4.2	0.0348	1
Class I MHC mediated antigen processing & presentation (R-HSA-983169)	382	0	3.79	-	< 0.01	0.0357	1
Disassembly of the destruction complex and recruitment of AXIN to the membrane (R-HSA-4641262)	31	2	0.31	+	6.51	0.0377	1
CD28 co-stimulation (R-HSA-389356)	31	2	0.31	+	6.51	0.0377	1
Transport to the Golgi and subsequent modification (R-HSA-948021)	186	5	1.84	+	2.71	0.0381	1
Expression and translocation of olfactory receptors (R-HSA-9752946)	413	0	4.09	-	< 0.01	0.0381	1
PKR-mediated signaling (R-HSA-9833482)	75	3	0.74	+	4.04	0.0385	1
Separation of Sister Chromatids (R-HSA-2467813)	187	5	1.85	+	2.7	0.0388	1
Cellular responses to stimuli (R-HSA-8953897)	780	14	7.73	+	1.81	0.039	1
RUNX2 regulates chondrocyte maturation (R-HSA-8941284)	4	1	0.04	+	25.22	0.0391	1
Activation of AKT2 (R-HSA-165158)	4	1	0.04	+	25.22	0.0391	1
Regulation of NPAS4 gene transcription (R-HSA-9768777)	4	1	0.04	+	25.22	0.0391	1
PERK regulates gene expression (R-HSA-381042)	32	2	0.32	+	6.31	0.0399	1
The role of GTSE1 in G2/M progression after G2 checkpoint (R-HSA-8852276)	78	3	0.77	+	3.88	0.0425	1
Signaling by WNT in cancer (R-HSA-4791275)	34	2	0.34	+	5.93	0.0446	1
Selective autophagy (R-HSA-9663891)	80	3	0.79	+	3.78	0.0452	1
Macroautophagy (R-HSA-1632852)	135	4	1.34	+	2.99	0.0456	1
RHO GTPase cycle (R-HSA-9012999)	448	9	4.44	+	2.03	0.0461	1
GPVI-mediated activation cascade (R-HSA-114604)	35	2	0.35	+	5.76	0.047	1
Mitotic Prometaphase (R-HSA-68877)	199	5	1.97	+	2.53	0.0485	1
Alpha-oxidation of phytanate (R-HSA-389599)	5	1	0.05	+	20.18	0.0486	1
Estrogen-stimulated signaling through PRKCZ (R-HSA-9634635)	5	1	0.05	+	20.18	0.0486	1
Melanin biosynthesis (R-HSA-5662702)	5	1	0.05	+	20.18	0.0486	1
Cilium Assembly (R-HSA-5617833)	200	5	1.98	+	2.52	0.0493	1
