## Supplemental Table S9 for "SMURF2/USP7-mediated ubiquitination of KAP1 controls its SUMO E3 ligase activity and chromatin regulation"

### Sheet: Functional Protein Classes_Uniq
	KAP1-WT	Category name (Accession)	# genes	Percent of gene hit against total # genes	Percent of gene hit against total # Pathway hits		KAP1-TM	Category name (Accession)	# genes	Percent of gene hit against total # genes	Percent of gene hit against total # Pathway hits
	14	metabolite interconversion enzyme 17.7%	26	0.142	0.177	Top 10 categories shown in the main figure	14	gene-specific transcriptional regulator 25.3%	22	0.177	0.253
	12	gene-specific transcriptional regulator 14.3%	21	0.115	0.143		9	RNA metabolism protein 21.8%	19	0.153	0.218
	9	RNA metabolism protein 11.6%	17	0.093	0.116		16	metabolite interconversion enzyme 9.2%	8	0.065	0.092
	13	translational protein 10.9%	16	0.087	0.109		15	translational protein 8%	7	0.056	0.08
	1	protein modifying enzyme 10.2%	15	0.082	0.102		1	protein modifying enzyme 6.9%	6	0.048	0.069
	11	cytoskeletal protein 6.8%	10	0.055	0.068		3	scaffold/adaptor protein 4.6%	4	0.032	0.046
	2	transporter 6.1%	9	0.049	0.061		7	protein-binding activity modulator 4.6%	4	0.032	0.046
	4	membrane traffic protein 5.4%	8	0.044	0.054		11	cytoskeletal protein 3.4%	3	0.024	0.034
	3	scaffold/adaptor protein 4.1%	6	0.033	0.041		2	transporter 2.3%	2	0.016	0.023
	7	DNA metabolism protein 4.1%	6	0.033	0.041		4	membrane traffic protein 2.3%	2	0.016	0.023
	5	chaperone (PC00072)	3	0.016	0.02		6	DNA metabolism protein (PC00009)	2	0.016	0.023
	8	protein-binding activity modulator (PC00095)	3	0.016	0.02		12	intercellular signal molecule (PC00207)	2	0.016	0.023
	10	calcium-binding protein (PC00060)	3	0.016	0.02		13	extracellular matrix protein (PC00102)	2	0.016	0.023
	6	cell adhesion molecule (PC00069)	2	0.011	0.014		5	chaperone (PC00072)	1	0.008	0.011
	15	chromatin/chromatin-binding, or -regulatory protein (PC00077)	2	0.011	0.014		8	defense/immunity protein (PC00090)	1	0.008	0.011
							10	calcium-binding protein (PC00060)	1	0.008	0.011
							17	chromatin/chromatin-binding, or -regulatory protein (PC00077)	1	0.008	0.011
