## Supplemental Table S10 for "SMURF2/USP7-mediated ubiquitination of KAP1 controls its SUMO E3 ligase activity and chromatin regulation"

### Sheet: GO _Molecular Functions_Unique
KAP1-WT	Category	Term	Count	%	PValue	Genes	List Total	Pop Hits	Pop Total	Fold Enrichment	Bonferroni	Benjamini	FDR
	GOTERM_MF_DIRECT	GO:0003723~RNA binding	48	27.1186	1.54757e-14	50804, 4150, 2091, 4673, 22938, 23609, 6235, 2197, 3066, 22894, 372, 1832, 51065, 26097, 3336, 55269, 7756, 6227, 85476, 7415, 5216, 3930, 9939, 54938, 11224, 10212, 11052, 90850, 124540, 64963, 64965, 27336, 115207, 23215, 6183, 1029, 79002, 51491, 51692, 1984, 302, 23350, 226, 57532, 821, 3069, 10285, 6637	174	1479	18967	3.53771	6.00309e-12	6.02005e-12	5.94267e-12	Top 10 categories shown in the main figure
	GOTERM_MF_DIRECT	GO:0005515~protein binding	145	81.9209	7.79544e-07	9861, 23609, 9588, 2033, 2274, 3482, 168374, 55161, 94081, 54994, 6227, 9218, 10376, 4722, 10498, 135293, 7572, 7695, 5432, 148254, 124540, 64963, 64965, 3251, 23215, 8260, 5707, 79002, 10549, 5708, 1984, 51495, 79921, 5424, 4698, 1508, 6118, 6637, 808, 5683, 3020, 372, 4905, 51021, 26097, 378, 10916, 4741, 11047, 6921, 3930, 10111, 5713, 54938, 29086, 65260, 3419, 4361, 11052, 90850, 55190, 5519…	174	12657	18967	1.24878	0.000303197	0.000151621	0.000149672
	GOTERM_MF_DIRECT	GO:0003735~structural constituent of ribosome	11	6.21469	9.9387e-06	51065, 51021, 51650, 65993, 6235, 6227, 64963, 2197, 64965, 11224, 6183	174	190	18967	6.31086	0.00385871	0.00128872	0.00127215
	GOTERM_MF_DIRECT	GO:0046872~metal ion binding	45	25.4237	8.2062e-05	4150, 6297, 23609, 2033, 2274, 3066, 168374, 58492, 339318, 4905, 51065, 3336, 23361, 6667, 7756, 55229, 10111, 5515, 10213, 1537, 7572, 284370, 7695, 90850, 390980, 100128525, 148254, 55190, 26149, 56242, 23411, 54680, 3251, 284309, 115196, 51692, 654254, 2752, 10308, 5500, 5424, 847, 4513, 342892, 1329	174	2723	18967	1.80142	0.0314192	0.00798053	0.00787795
	GOTERM_MF_DIRECT	GO:0045296~cadherin binding	12	6.77966	0.00017701	9685, 4361, 10801, 10606, 9217, 10726, 226, 9588, 79180, 3069, 5216, 9218	174	320	18967	4.08772	0.0665455	0.0137714	0.0135944
	GOTERM_MF_DIRECT	GO:0042802~identical protein binding	30	16.9492	0.00102097	9588, 2274, 3482, 6667, 7415, 9958, 978, 10111, 10212, 135293, 9817, 7572, 5371, 4361, 124540, 23411, 115207, 54680, 55197, 3251, 9055, 262, 10549, 10606, 2752, 302, 226, 10165, 847, 80273	174	1736	18967	1.88374	0.327908	0.0661928	0.065342
	GOTERM_MF_DIRECT	GO:0019899~enzyme binding	11	6.21469	0.00293202	9217, 51495, 22938, 5424, 5985, 3066, 23411, 6118, 847, 54680, 3482	174	386	18967	3.10638	0.680893	0.162936	0.160842
	GOTERM_MF_DIRECT	GO:0030234~enzyme regulator activity	4	2.25989	0.00426882	9861, 808, 5707, 5708	174	36	18967	12.1117	0.810644	0.207571	0.204903
	GOTERM_MF_DIRECT	GO:0008409~5'-3' exonuclease activity	3	1.69492	0.00514096	79002, 4361, 51692	174	12	18967	27.2514	0.865339	0.222204	0.219348
	GOTERM_MF_DIRECT	GO:0008137~NADH dehydrogenase (ubiquinone) activity	4	2.25989	0.00799169	4698, 4710, 4722, 4702	174	45	18967	9.6894	0.955898	0.310877	0.306881
	GOTERM_MF_DIRECT	GO:0003729~mRNA binding	8	4.51977	0.00903728	50804, 26097, 11052, 3069, 124540, 1719, 9939, 11224	174	255	18967	3.41979	0.970739	0.319591	0.315483
	GOTERM_MF_DIRECT	GO:0008408~3'-5' exonuclease activity	3	1.69492	0.0102816	79002, 4361, 10111	174	17	18967	19.2363	0.982052	0.333295	0.329011
	GOTERM_MF_DIRECT	GO:0098641~cadherin binding involved in cell-cell adhesion	3	1.69492	0.011498	302, 1266, 11135	174	18	18967	18.1676	0.988876	0.344057	0.339634
	GOTERM_MF_DIRECT	GO:0070628~proteasome binding	3	1.69492	0.0127744	11047, 5887, 10213	174	19	18967	17.2114	0.99327	0.354946	0.350383
	GOTERM_MF_DIRECT	GO:0047485~protein N-terminus binding	5	2.82486	0.0172047	808, 1984, 6227, 6118, 10456	174	108	18967	5.04656	0.99883	0.446175	0.44044
	GOTERM_MF_DIRECT	GO:0003684~damaged DNA binding	4	2.25989	0.0233367	5424, 2033, 5887, 6118	174	67	18967	6.50781	0.999897	0.567375	0.560082
	GOTERM_MF_DIRECT	GO:0043425~bHLH transcription factor binding	3	1.69492	0.0285822	6667, 2274, 23411	174	29	18967	11.2765	0.999987	0.580963	0.573495
	GOTERM_MF_DIRECT	GO:0061629~RNA polymerase II sequence-specific DNA binding transcription factor binding	6	3.38983	0.0286239	1029, 6667, 2033, 3066, 5887, 9817	174	187	18967	3.49751	0.999988	0.580963	0.573495
	GOTERM_MF_DIRECT	GO:0000978~RNA polymerase II core promoter proximal region sequence-specific DNA binding	19	10.7345	0.0303097	7572, 4150, 284370, 7695, 6297, 390980, 26149, 56242, 23411, 3020, 168374, 284309, 339318, 654254, 23361, 10308, 6667, 5887, 342892	174	1222	18967	1.69485	0.999994	0.580963	0.573495
	GOTERM_MF_DIRECT	GO:0008022~protein C-terminus binding	6	3.38983	0.0314408	4361, 6667, 2033, 23411, 5515, 23215	174	192	18967	3.40643	0.999996	0.580963	0.573495
	GOTERM_MF_DIRECT	GO:0003746~translation elongation factor activity	3	1.69492	0.0323513	1984, 79921, 85476	174	31	18967	10.5489	0.999997	0.580963	0.573495
	GOTERM_MF_DIRECT	GO:0051082~unfolded protein binding	5	2.82486	0.0328565	7411, 3336, 10726, 821, 80273	174	132	18967	4.12901	0.999998	0.580963	0.573495
	GOTERM_MF_DIRECT	GO:0043022~ribosome binding	4	2.25989	0.0356149	1984, 3692, 90850, 8260	174	79	18967	5.51928	0.999999	0.583356	0.575857
	GOTERM_MF_DIRECT	GO:0033149~FFAT motif binding	2	1.12994	0.0359911	9217, 9218	174	4	18967	54.5029	0.999999	0.583356	0.575857
	GOTERM_MF_DIRECT	GO:0008017~microtubule binding	7	3.9548	0.0388359	9217, 1266, 4741, 55704, 7756, 9218, 9055	174	272	18967	2.80529	1	0.604287	0.59652
	GOTERM_MF_DIRECT	GO:0051059~NF-kappaB binding	3	1.69492	0.0425584	1029, 2033, 3066	174	36	18967	9.08381	1	0.636739	0.628555
	GOTERM_MF_DIRECT	GO:0097718~disordered domain specific binding	3	1.69492	0.0469349	808, 1029, 9817	174	38	18967	8.60572	1	0.67621	0.667519
KAP1-TM	Category	Term	Count	%	PValue	Genes	List Total	Pop Hits	Pop Total	Fold Enrichment	Bonferroni	Benjamini	FDR
	GOTERM_MF_DIRECT	GO:0003723~RNA binding	42	35	1.16677e-17	9444, 9987, 65109, 23524, 124801, 54552, 5937, 84305, 1854, 4809, 23185, 27067, 84545, 26354, 51203, 11100, 7019, 9416, 7936, 54915, 5814, 55749, 51428, 64960, 5034, 6167, 11051, 6742, 11273, 1153, 23112, 9092, 54882, 10923, 9908, 23196, 79869, 56829, 3608, 56648, 8939, 64062	115	1479	18967	4.68362	2.41521e-15	2.41521e-15	2.41521e-15	Top 10 categories shown in the main figure
	GOTERM_MF_DIRECT	GO:0005515~protein binding	102	85	5.92602e-08	4173, 4052, 9342, 9987, 2275, 7280, 5937, 3516, 1854, 55165, 11100, 9859, 7678, 125919, 285282, 54915, 5814, 5154, 5034, 4067, 64968, 79088, 54882, 9908, 80110, 56829, 10421, 8939, 7728, 9128, 11163, 29926, 124801, 144455, 51142, 147841, 27067, 55900, 26092, 5716, 55749, 51428, 9377, 57092, 9810, 11051, 9092, 3550, 387, 10923, 55352, 54940, 6418, 64062, 23524, 54552, 1019, 79577, 4809, 23363, 165…	115	12657	18967	1.32914	1.22668e-05	6.13343e-06	6.13343e-06
	GOTERM_MF_DIRECT	GO:0003729~mRNA binding	12	10	3.97101e-07	9444, 9908, 11051, 27067, 11273, 79869, 65109, 7936, 54915, 8939, 23524, 5814	115	255	18967	7.76143	8.21966e-05	2.74e-05	2.74e-05
	GOTERM_MF_DIRECT	GO:0003697~single-stranded DNA binding	7	5.83333	6.4997e-05	5937, 4173, 10923, 9987, 6742, 8939, 5814	115	114	18967	10.1273	0.0133647	0.00336359	0.00336359
	GOTERM_MF_DIRECT	GO:0046872~metal ion binding	31	25.8333	0.000567499	7743, 11163, 2275, 7280, 59348, 7678, 7637, 55900, 125919, 10793, 7639, 5516, 51428, 9377, 115509, 7596, 7277, 9810, 6167, 5531, 9512, 163049, 23118, 79088, 55552, 80110, 152687, 8517, 56829, 7728, 64062	115	2723	18967	1.87765	0.110864	0.0234944	0.0234944
	GOTERM_MF_DIRECT	GO:0003676~nucleic acid binding	9	7.5	0.000778276	9908, 79869, 1153, 23112, 65109, 9416, 253635, 3735, 51428	115	325	18967	4.5673	0.148849	0.0268505	0.0268505
	GOTERM_MF_DIRECT	GO:0000981~RNA polymerase II transcription factor activity, sequence-specific DNA binding	18	15	0.00172261	115509, 7596, 7743, 163049, 79088, 3516, 55552, 144455, 80110, 152687, 7678, 7637, 55900, 125919, 10793, 7639, 5814, 7728	115	1286	18967	2.30851	0.300149	0.05094	0.05094
	GOTERM_MF_DIRECT	GO:0000978~RNA polymerase II core promoter proximal region sequence-specific DNA binding	16	13.3333	0.00644049	115509, 7596, 7743, 79088, 3516, 144455, 10923, 59348, 152687, 7637, 55900, 125919, 10793, 7639, 55749, 7728	115	1222	18967	2.15948	0.737497	0.166648	0.166648
	GOTERM_MF_DIRECT	GO:0070530~K63-linked polyubiquitin binding	3	2.5	0.0105923	8517, 257397, 23118	115	26	18967	19.0304	0.889673	0.243624	0.243624
	GOTERM_MF_DIRECT	GO:0043022~ribosome binding	4	3.33333	0.01201	84305, 27067, 54915, 56648	115	79	18967	8.35091	0.918007	0.248607	0.248607
	GOTERM_MF_DIRECT	GO:0001227~transcriptional repressor activity, RNA polymerase II transcription regulatory region sequence-specific binding	7	5.83333	0.0161913	144455, 80110, 59348, 7678, 7639, 5814, 7728	115	337	18967	3.42585	0.965919	0.30469	0.30469
