## Supplemental Table S11 for "SMURF2/USP7-mediated ubiquitination of KAP1 controls its SUMO E3 ligase activity and chromatin regulation"

### Sheet: GO_Biol Processes_Unique
KAP1-WT	Category	Term	Count	%	PValue	Genes	List Total	Pop Hits	Pop Total	Fold Enrichment	Bonferroni	Benjamini	FDR
	GOTERM_BP_DIRECT	GO:0043161~proteasome-mediated ubiquitin-dependent protein catabolic process	13	7.34463	6.246e-07	9861, 5371, 5683, 23411, 23510, 5707, 5708, 54994, 7415, 11047, 5887, 10213, 5713	170	224	19453	6.64099	0.000689946	0.000690184	0.00068831	Top 10 categories shown in the main figure
	GOTERM_BP_DIRECT	GO:0006412~translation	10	5.64972	0.000129779	51065, 51021, 51650, 6235, 6227, 64963, 2197, 64965, 11224, 6183	170	219	19453	5.22509	0.133606	0.068063	0.0678782
	GOTERM_BP_DIRECT	GO:0042771~intrinsic apoptotic signaling pathway in response to DNA damage by p53 class mediator	5	2.82486	0.000184786	5371, 51065, 22938, 2033, 23411	170	33	19453	17.3378	0.184707	0.068063	0.0678782
	GOTERM_BP_DIRECT	GO:0032206~positive regulation of telomere maintenance	4	2.25989	0.000400483	5371, 54386, 4361, 10111	170	17	19453	26.9246	0.35765	0.105532	0.105245
	GOTERM_BP_DIRECT	GO:0000731~DNA synthesis involved in DNA repair	4	2.25989	0.00047752	10714, 5424, 5985, 23411	170	18	19453	25.4288	0.41009	0.105532	0.105245
	GOTERM_BP_DIRECT	GO:0032543~mitochondrial translation	6	3.38983	0.00150807	51021, 51650, 65993, 64963, 64965, 6183	170	96	19453	7.15184	0.811314	0.277735	0.276981
	GOTERM_BP_DIRECT	GO:0000723~telomere maintenance	5	2.82486	0.00183579	54386, 4361, 6118, 10111, 86	170	60	19453	9.53578	0.868719	0.289793	0.289006
	GOTERM_BP_DIRECT	GO:0009060~aerobic respiration	5	2.82486	0.00290575	4698, 4710, 4722, 847, 4702	170	68	19453	8.41393	0.959866	0.401357	0.400268
	GOTERM_BP_DIRECT	GO:0006260~DNA replication	6	3.38983	0.00427176	10714, 4673, 55704, 5424, 5985, 6118	170	122	19453	5.62768	0.991177	0.490273	0.488942
	GOTERM_BP_DIRECT	GO:0006979~response to oxidative stress	6	3.38983	0.00473413	3848, 10549, 9588, 4710, 23411, 847	170	125	19453	5.49261	0.994719	0.490273	0.488942
	GOTERM_BP_DIRECT	GO:0030308~negative regulation of cell growth	6	3.38983	0.00489585	5371, 1029, 978, 4722, 23411, 5515	170	126	19453	5.44902	0.995587	0.490273	0.488942
	GOTERM_BP_DIRECT	GO:0006919~activation of cysteine-type endopeptidase activity involved in apoptotic process	5	2.82486	0.00568311	5371, 1029, 51065, 3336, 7415	170	82	19453	6.9774	0.99816	0.490273	0.488942
	GOTERM_BP_DIRECT	GO:0045333~cellular respiration	4	2.25989	0.00576792	10165, 4513, 1329, 1537	170	42	19453	10.898	0.998325	0.490273	0.488942
	GOTERM_BP_DIRECT	GO:0006888~ER to Golgi vesicle-mediated transport	6	3.38983	0.00653212	378, 9217, 7415, 9218, 10972, 372	170	135	19453	5.08575	0.999284	0.510236	0.50885
	GOTERM_BP_DIRECT	GO:0006355~regulation of transcription, DNA-templated	18	10.1695	0.0072199	5371, 284370, 26149, 56242, 168374, 58492, 284309, 54386, 339318, 115196, 654254, 10308, 55269, 6667, 342892, 5515, 10498, 86	170	1014	19453	2.03129	0.999667	0.510236	0.50885
	GOTERM_BP_DIRECT	GO:0006120~mitochondrial electron transport, NADH to ubiquinone	4	2.25989	0.00743662	4698, 4710, 4722, 4702	170	46	19453	9.95038	0.999738	0.510236	0.50885
	GOTERM_BP_DIRECT	GO:0006357~regulation of transcription from RNA polymerase II promoter	26	14.6893	0.00829587	50804, 4150, 6297, 22938, 168374, 58492, 339318, 23361, 6667, 5216, 6921, 7572, 284370, 7695, 390980, 148254, 9391, 27336, 26149, 56242, 284309, 115196, 654254, 10308, 342892, 86	170	1736	19453	1.7138	0.999899	0.510236	0.50885
	GOTERM_BP_DIRECT	GO:0031124~mRNA 3'-end processing	3	1.69492	0.00831153	51692, 11052, 55197	170	16	19453	21.4555	0.999901	0.510236	0.50885
	GOTERM_BP_DIRECT	GO:0051028~mRNA transport	5	2.82486	0.0088166	4927, 1984, 9688, 81929, 9939	170	93	19453	6.15212	0.999944	0.512755	0.511363
	GOTERM_BP_DIRECT	GO:0043923~positive regulation by host of viral transcription	3	1.69492	0.00936634	22938, 6667, 2033	170	17	19453	20.1934	0.99997	0.51749	0.516085
	GOTERM_BP_DIRECT	GO:0044818~mitotic G2/M transition checkpoint	3	1.69492	0.0116438	4361, 10111, 29086	170	19	19453	18.0678	0.999998	0.612685	0.611022
	GOTERM_BP_DIRECT	GO:0007004~telomere maintenance via telomerase	3	1.69492	0.0154641	54386, 4361, 10111	170	22	19453	15.604	1	0.770794	0.768702
	GOTERM_BP_DIRECT	GO:0006406~mRNA export from nucleus	4	2.25989	0.0160437	4927, 26097, 9939, 10212	170	61	19453	7.50357	1	0.770794	0.768702
	GOTERM_BP_DIRECT	GO:0000019~regulation of mitotic recombination	2	1.12994	0.0173002	4361, 10111	170	2	19453	114.429	1	0.779234	0.777118
	GOTERM_BP_DIRECT	GO:0032981~mitochondrial respiratory chain complex I assembly	4	2.25989	0.0189899	4698, 4710, 4722, 4702	170	65	19453	7.04181	1	0.779234	0.777118
	GOTERM_BP_DIRECT	GO:0042776~mitochondrial ATP synthesis coupled proton transport	4	2.25989	0.0189899	4698, 4710, 4722, 4702	170	65	19453	7.04181	1	0.779234	0.777118
	GOTERM_BP_DIRECT	GO:0031954~positive regulation of protein autophosphorylation	3	1.69492	0.0197453	808, 4361, 10111	170	25	19453	13.7315	1	0.779234	0.777118
	GOTERM_BP_DIRECT	GO:0071353~cellular response to interleukin-4	3	1.69492	0.0197453	5371, 10376, 9817	170	25	19453	13.7315	1	0.779234	0.777118
	GOTERM_BP_DIRECT	GO:0006457~protein folding	6	3.38983	0.0229074	23071, 7411, 3336, 10726, 821, 80273	170	185	19453	3.71122	1	0.87285	0.870481
	GOTERM_BP_DIRECT	GO:0032922~circadian regulation of gene expression	4	2.25989	0.0239334	5371, 5500, 3066, 23411	170	71	19453	6.44673	1	0.881548	0.879155
	GOTERM_BP_DIRECT	GO:0001649~osteoblast differentiation	5	2.82486	0.025555	2091, 3336, 2274, 847, 3020	170	128	19453	4.4699	1	0.910912	0.908439
	GOTERM_BP_DIRECT	GO:0006302~double-strand break repair	4	2.25989	0.0266415	4361, 7415, 10111, 29086	170	74	19453	6.18537	1	0.919964	0.917467
	GOTERM_BP_DIRECT	GO:0098609~cell-cell adhesion	6	3.38983	0.0279373	1832, 302, 1266, 1828, 11135, 1823	170	195	19453	3.5209	1	0.935478	0.932938
	GOTERM_BP_DIRECT	GO:0014068~positive regulation of phosphatidylinositol 3-kinase signaling	4	2.25989	0.0315037	4150, 23411, 847, 10456	170	79	19453	5.79389	1	0.982823	0.980154
	GOTERM_BP_DIRECT	GO:2000757~negative regulation of peptidyl-lysine acetylation	2	1.12994	0.0343028	3066, 23411	170	4	19453	57.2147	1	0.982823	0.980154
	GOTERM_BP_DIRECT	GO:0006475~internal protein amino acid acetylation	2	1.12994	0.0343028	2033, 8260	170	4	19453	57.2147	1	0.982823	0.980154
	GOTERM_BP_DIRECT	GO:2000111~positive regulation of macrophage apoptotic process	2	1.12994	0.0343028	1029, 23411	170	4	19453	57.2147	1	0.982823	0.980154
	GOTERM_BP_DIRECT	GO:0031860~telomeric 3' overhang formation	2	1.12994	0.0343028	4361, 10111	170	4	19453	57.2147	1	0.982823	0.980154
	GOTERM_BP_DIRECT	GO:1902600~hydrogen ion transmembrane transport	5	2.82486	0.0346879	100128525, 10165, 4513, 1329, 1537	170	141	19453	4.05778	1	0.982823	0.980154
	GOTERM_BP_DIRECT	GO:0001975~response to amphetamine	3	1.69492	0.0389758	808, 3066, 3251	170	36	19453	9.53578	1	0.990068	0.98738
	GOTERM_BP_DIRECT	GO:0006261~DNA-dependent DNA replication	3	1.69492	0.0389758	10714, 5424, 5985	170	36	19453	9.53578	1	0.990068	0.98738
	GOTERM_BP_DIRECT	GO:0006310~DNA recombination	4	2.25989	0.0390362	4361, 6118, 10111, 86	170	86	19453	5.3223	1	0.990068	0.98738
	GOTERM_BP_DIRECT	GO:0045944~positive regulation of transcription from RNA polymerase II promoter	18	10.1695	0.0396668	7572, 284370, 6297, 23609, 22938, 2033, 3066, 26149, 23411, 1029, 1984, 378, 23361, 10308, 302, 6667, 342892, 10456	170	1232	19453	1.67186	1	0.990068	0.98738
	GOTERM_BP_DIRECT	GO:0006511~ubiquitin-dependent protein catabolic process	7	3.9548	0.0407562	5683, 23609, 9958, 11047, 6921, 10213, 9817	170	289	19453	2.77165	1	0.990068	0.98738
	GOTERM_BP_DIRECT	GO:0090114~COPII-coated vesicle budding	2	1.12994	0.0426941	9217, 9218	170	5	19453	45.7718	1	0.990068	0.98738
	GOTERM_BP_DIRECT	GO:0006297~nucleotide-excision repair, DNA gap filling	2	1.12994	0.0426941	10714, 5424	170	5	19453	45.7718	1	0.990068	0.98738
	GOTERM_BP_DIRECT	GO:0048254~snoRNA localization	2	1.12994	0.0426941	2091, 54680	170	5	19453	45.7718	1	0.990068	0.98738
	GOTERM_BP_DIRECT	GO:0007017~microtubule-based process	3	1.69492	0.0430075	7411, 10376, 140735	170	38	19453	9.0339	1	0.990068	0.98738
	GOTERM_BP_DIRECT	GO:0002181~cytoplasmic translation	4	2.25989	0.044926	6235, 6227, 2197, 11224	170	91	19453	5.02986	1	1	0.998188
	GOTERM_BP_DIRECT	GO:0006281~DNA repair	7	3.9548	0.0479835	4361, 7415, 5424, 5985, 6118, 10111, 86	170	301	19453	2.66115	1	1	0.998188
	GOTERM_BP_DIRECT	GO:0008284~positive regulation of cell proliferation	10	5.64972	0.0488379	4150, 26097, 4673, 54994, 9391, 3066, 23411, 10498, 9055, 86	170	545	19453	2.09962	1	1	0.998188
KAP1-TM	Category	Term	Count	%	PValue	Genes	List Total	Pop Hits	Pop Total	Fold Enrichment	Bonferroni	Benjamini	FDR
	GOTERM_BP_DIRECT	GO:0006355~regulation of transcription, DNA-templated	20	16.6667	5.69349e-06	11091, 115509, 7596, 7743, 2275, 163049, 79088, 55552, 80110, 84626, 59348, 152687, 7678, 7637, 55900, 10793, 7936, 7639, 55749, 7728	114	1014	19453	3.36569	0.0039038	0.00391143	0.00390573	Top 10 categories shown in the main figure
	GOTERM_BP_DIRECT	GO:0045727~positive regulation of translation	6	5	0.000144901	84305, 387, 23185, 1153, 65109, 54915	114	86	19453	11.9051	0.0947593	0.0497736	0.0497012
	GOTERM_BP_DIRECT	GO:0034063~stress granule assembly	4	3.33333	0.000450149	9908, 11273, 1153, 54915	114	26	19453	26.2524	0.266055	0.103084	0.102934
	GOTERM_BP_DIRECT	GO:0006357~regulation of transcription from RNA polymerase II promoter	22	18.3333	0.000945718	11091, 115509, 7596, 7743, 163049, 79088, 3516, 55552, 144455, 387, 10923, 80110, 59348, 152687, 7678, 7637, 55900, 125919, 10793, 5814, 7728, 5716	114	1736	19453	2.16249	0.477962	0.152861	0.152638
	GOTERM_BP_DIRECT	GO:0000398~mRNA splicing, via spliceosome	7	5.83333	0.00111253	9128, 4809, 9092, 9416, 3550, 23524, 51428	114	200	19453	5.97241	0.534541	0.152861	0.152638
	GOTERM_BP_DIRECT	GO:0006260~DNA replication	5	4.16667	0.00560598	5937, 4173, 1854, 6742, 6418	114	122	19453	6.99346	0.978977	0.641885	0.640951
	GOTERM_BP_DIRECT	GO:0051028~mRNA transport	4	3.33333	0.0169674	9444, 9908, 65109, 56648	114	93	19453	7.33937	0.999992	1	1
	GOTERM_BP_DIRECT	GO:1904816~positive regulation of protein localization to chromosome, telomeric region	2	1.66667	0.0173265	54552, 26354	114	3	19453	113.76	0.999994	1	1
	GOTERM_BP_DIRECT	GO:1990120~messenger ribonucleoprotein complex assembly	2	1.66667	0.0173265	11051, 79869	114	3	19453	113.76	0.999994	1	1
	GOTERM_BP_DIRECT	GO:0043123~positive regulation of I-kappaB kinase/NF-kappaB signaling	5	4.16667	0.0317136	387, 8517, 56829, 257397, 23118	114	205	19453	4.16196	1	1	1
	GOTERM_BP_DIRECT	GO:0000122~negative regulation of transcription from RNA polymerase II promoter	12	10	0.0340965	3516, 11091, 144455, 79577, 80110, 59348, 7678, 7936, 7639, 5814, 7728, 5716	114	1016	19453	2.01544	1	1	1
	GOTERM_BP_DIRECT	GO:0033128~negative regulation of histone phosphorylation	2	1.66667	0.0343553	151987, 5531	114	6	19453	56.8801	1	1	1
	GOTERM_BP_DIRECT	GO:0008298~intracellular mRNA localization	2	1.66667	0.0343553	27067, 8939	114	6	19453	56.8801	1	1	1
	GOTERM_BP_DIRECT	GO:0038061~NIK/NF-kappaB signaling	3	2.5	0.0420276	5531, 257397, 23118	114	56	19453	9.14145	1	1	1
	GOTERM_BP_DIRECT	GO:0016576~histone dephosphorylation	2	1.66667	0.0455451	151987, 5531	114	8	19453	42.6601	1	1	1
	GOTERM_BP_DIRECT	GO:0007253~cytoplasmic sequestering of NF-kappaB	2	1.66667	0.0455451	9908, 5716	114	8	19453	42.6601	1	1	1
	GOTERM_BP_DIRECT	GO:1900364~negative regulation of mRNA polyadenylation	2	1.66667	0.0455451	9810, 7936	114	8	19453	42.6601	1	1	1
