## Supplemental Table S13 for "SMURF2/USP7-mediated ubiquitination of KAP1 controls its SUMO E3 ligase activity and chromatin regulation"

### Sheet: Functional Protein Classes_Comm
	KAP1-WT	Category name (Accession)	# genes	Percent of gene hit against total # genes	Percent of gene hit against total # Pathway hits		KAP1-TM	Category name (Accession)	# genes	Percent of gene hit against total # genes	Percent of gene hit against total # Pathway hits
	7	RNA metabolism protein (PC00031)	25	0.157	0.184	Top 10 categories shown in the main figure	7	RNA metabolism protein (PC00031)	9	0.243	0.281
	13	metabolite interconversion enzyme 12.6% (PC00262)	20	0.126	0.147		10	gene-specific transcriptional regulator 10.8%	4	0.108	0.125
	4	chaperone 11.9% (PC00072)	19	0.119	0.14		12	metabolite interconversion enzyme 10.8%	4	0.108	0.125
	1	protein modifying enzyme 10.7% (PC00260)	17	0.107	0.125		1	protein modifying enzyme 5.4%	2	0.054	0.063
	11	gene-specific transcriptional regulator 7.5% (PC00264)	12	0.075	0.088		2	transporter 5.4%	2	0.054	0.063
	12	translational protein 7.5% (PC00263)	12	0.075	0.088		3	scaffold/adaptor protein 5.4%	2	0.054	0.063
	9	cytoskeletal protein 5% (PC00085)	8	0.05	0.059		5	DNA metabolism protein 5.4%	2	0.054	0.063
	2	transporter 3.8% (PC00227)	6	0.038	0.044		8	cytoskeletal protein 5.4%	2	0.054	0.063
	3	scaffold/adaptor protein 2.5% (PC00226)	4	0.025	0.029		11	translational protein 5.4%	2	0.054	0.063
	5	DNA metabolism protein 2.5% (PC00009)	4	0.025	0.029		4	chaperone 2.7%	1	0.027	0.031
	8	calcium-binding protein (PC00060)	3	0.019	0.022		6	transmembrane signal receptor (PC00197)	1	0.027	0.031
	14	chromatin/chromatin-binding, or -regulatory protein (PC00077)	3	0.019	0.022		9	intercellular signal molecule (PC00207)	1	0.027	0.031
	6	transfer/carrier protein (PC00219)	2	0.013	0.015
	10	storage protein (PC00210)	1	0.006	0.007
