## Supplemental Table S14 for "SMURF2/USP7-mediated ubiquitination of KAP1 controls its SUMO E3 ligase activity and chromatin regulation"

### Sheet: GO _Molecular Functions_Common
KAP1-WT	Category	Term	Count	%	PValue	Genes	List Total	Pop Hits	Pop Total	Fold Enrichment	Bonferroni	Benjamini	FDR
	GOTERM_MF_DIRECT	GO:0003723~RNA binding	55	35.4839	1.6252e-22	9782, 9584, 6432, 6632, 6631, 10492, 23367, 6193, 3838, 1973, 3315, 26993, 54433, 6229, 55922, 10056, 6228, 84321, 84284, 220988, 5591, 9877, 7531, 10946, 5700, 84271, 6133, 5682, 389421, 3187, 292, 3615, 4904, 10915, 5478, 7812, 6206, 51747, 9774, 11171, 8243, 10240, 7555, 2023, 6184, 5094, 11338, 26065, 4839, 10768, 3304, 5687, 4830, 6138, 10963	153	1479	18967	4.61001	4.82684e-20	4.82684e-20	4.45304e-20	Top 10 categories shown in the main figure
	GOTERM_MF_DIRECT	GO:0005515~protein binding	138	89.0323	1.27052e-11	9584, 6632, 9589, 6631, 10492, 10808, 6193, 81611, 4729, 1973, 515, 6228, 8805, 220988, 9997, 9877, 10382, 81567, 80232, 488, 10946, 23450, 5700, 5702, 84271, 5704, 84790, 5705, 6133, 5682, 5684, 9126, 389421, 4904, 10238, 10915, 27101, 813, 5955, 10598, 2969, 9531, 9774, 9532, 11171, 5694, 4000, 4001, 10240, 3310, 9093, 163087, 11338, 55750, 51150, 10768, 3304, 1642, 2058, 3301, 5687, 5688, 6138…	153	12657	18967	1.35162	3.77347e-09	1.88673e-09	1.74062e-09
	GOTERM_MF_DIRECT	GO:0003729~mRNA binding	16	10.3226	2.1816e-09	220988, 9774, 11171, 6432, 9877, 7555, 6631, 10492, 389421, 6193, 5094, 4904, 26065, 1973, 84271, 51747	153	255	18967	7.77834	6.47936e-07	2.15979e-07	1.99253e-07
	GOTERM_MF_DIRECT	GO:0001671~ATPase activator activity	7	4.51613	7.81383e-08	54431, 7266, 3337, 3301, 55922, 10598, 10049	153	28	18967	30.9918	2.32068e-05	5.80177e-06	5.35248e-06
	GOTERM_MF_DIRECT	GO:0016887~ATPase activity	18	11.6129	1.02734e-07	8243, 10061, 5981, 9126, 6059, 3310, 10808, 3304, 1973, 488, 5700, 5702, 5704, 3309, 5705, 3308, 84284, 8607	153	443	18967	5.03705	3.05115e-05	6.1024e-06	5.62982e-06
	GOTERM_MF_DIRECT	GO:0044183~protein binding involved in protein folding	8	5.16129	1.38292e-07	81611, 3315, 3304, 3337, 23770, 3310, 3309, 10049	153	50	18967	19.8348	4.10718e-05	6.84545e-06	6.31533e-06
	GOTERM_MF_DIRECT	GO:0031072~heat shock protein binding	8	5.16129	7.02179e-07	9532, 7266, 3304, 10273, 3310, 9093, 3309, 10049	153	63	18967	15.7419	0.000208526	2.97925e-05	2.74853e-05
	GOTERM_MF_DIRECT	GO:0051082~unfolded protein binding	10	6.45161	1.17924e-06	3315, 3304, 3337, 3301, 5478, 3310, 4666, 9093, 3309, 10049	153	132	18967	9.39146	0.000350172	4.37791e-05	4.03888e-05
	GOTERM_MF_DIRECT	GO:0045296~cadherin binding	14	9.03226	1.88563e-06	9531, 5694, 7531, 2023, 2010, 23367, 682, 3337, 832, 6138, 10598, 7529, 3309, 8607	153	320	18967	5.42357	0.000559877	6.22259e-05	5.7407e-05
	GOTERM_MF_DIRECT	GO:0051087~chaperone binding	9	5.80645	2.90444e-06	9531, 54431, 9532, 3337, 10273, 3301, 10598, 3309, 10049	153	110	18967	10.1428	0.000862247	8.62617e-05	7.95815e-05
	GOTERM_MF_DIRECT	GO:0036402~proteasome-activating ATPase activity	4	2.58065	9.91555e-06	5700, 5702, 5704, 5705	153	6	18967	82.6449	0.0029406	0.00026772	0.000246987
	GOTERM_MF_DIRECT	GO:0005524~ATP binding	30	19.3548	1.20888e-05	5981, 9126, 6059, 10808, 790, 3716, 1973, 10056, 2969, 8607, 84284, 5591, 8243, 10061, 4144, 3310, 9093, 55750, 3304, 488, 2058, 3301, 4830, 5700, 5702, 5208, 5704, 3309, 5705, 3308	153	1539	18967	2.41652	0.00358397	0.000299199	0.000276029
	GOTERM_MF_DIRECT	GO:0019899~enzyme binding	14	9.03226	1.43326e-05	5591, 5111, 7531, 10273, 3310, 5094, 790, 11338, 3304, 488, 11335, 7529, 3309, 10951	153	386	18967	4.49622	0.00424776	0.000327445	0.000302087
	GOTERM_MF_DIRECT	GO:0031625~ubiquitin protein ligase binding	12	7.74194	4.8266e-05	3716, 9532, 3304, 5684, 7531, 10273, 3301, 27101, 3310, 292, 5094, 3309	153	315	18967	4.72256	0.0142331	0.00102393	0.000944635
	GOTERM_MF_DIRECT	GO:0030544~Hsp70 protein binding	6	3.87097	5.40049e-05	54431, 3337, 10273, 3301, 9093, 10049	153	51	18967	14.5844	0.0159119	0.0010693	0.00098649
	GOTERM_MF_DIRECT	GO:0003676~nucleic acid binding	12	7.74194	6.39282e-05	4904, 9584, 9782, 1973, 6432, 1642, 23450, 7555, 389421, 55922, 3187, 7812	153	325	18967	4.57725	0.0188081	0.00118667	0.00109477
	GOTERM_MF_DIRECT	GO:0051787~misfolded protein binding	5	3.22581	8.05565e-05	54431, 3304, 10273, 3310, 3309	153	29	18967	21.3737	0.0236423	0.00140737	0.00129838
	GOTERM_MF_DIRECT	GO:0019904~protein domain specific binding	10	6.45161	0.000201508	5591, 7431, 6432, 7531, 5981, 10240, 27101, 11335, 7529, 3309	153	252	18967	4.91934	0.0580979	0.00332489	0.0030674
	GOTERM_MF_DIRECT	GO:0000774~adenyl-nucleotide exchange factor activity	4	2.58065	0.000213922	9531, 9532, 10808, 3308	153	15	18967	33.058	0.0615649	0.00334394	0.00308498
	GOTERM_MF_DIRECT	GO:0005200~structural constituent of cytoskeleton	7	4.51613	0.000246463	7431, 4000, 4001, 10382, 23136, 347733, 84790	153	109	18967	7.9612	0.0705929	0.00365997	0.00337654
	GOTERM_MF_DIRECT	GO:0042802~identical protein binding	29	18.7097	0.000262152	9782, 9589, 2495, 3187, 23468, 790, 3615, 3315, 10915, 55847, 6723, 4942, 10951, 9532, 7431, 4000, 5111, 7531, 4144, 51150, 10768, 2058, 23770, 4830, 5688, 5702, 11335, 7529, 10049	153	1736	18967	2.07088	0.0749146	0.00370757	0.00342045
	GOTERM_MF_DIRECT	GO:0051537~2 iron, 2 sulfur cluster binding	4	2.58065	0.00142704	4729, 4719, 2235, 55847	153	28	18967	17.7096	0.345663	0.019265	0.0177731
	GOTERM_MF_DIRECT	GO:0044877~macromolecular complex binding	10	6.45161	0.00302259	5250, 9531, 58525, 5111, 1642, 23450, 9093, 4678, 23468, 84271	153	370	18967	3.35047	0.593052	0.0390309	0.0360083
	GOTERM_MF_DIRECT	GO:0003735~structural constituent of ribosome	7	4.51613	0.00433027	6133, 10240, 6138, 6229, 6228, 6206, 6193	153	190	18967	4.56722	0.724421	0.0535871	0.0494372
	GOTERM_MF_DIRECT	GO:0042826~histone deacetylase binding	6	3.87097	0.00451107	3838, 3304, 26993, 7531, 7529, 23468	153	134	18967	5.55078	0.738891	0.0535915	0.0494413
	GOTERM_MF_DIRECT	GO:1990226~histone methyltransferase binding	3	1.93548	0.00625604	58525, 11335, 10951	153	15	18967	24.7935	0.84493	0.0714632	0.065929
	GOTERM_MF_DIRECT	GO:0043024~ribosomal small subunit binding	3	1.93548	0.00997714	6059, 4830, 23367	153	19	18967	19.5738	0.94911	0.109749	0.101249
	GOTERM_MF_DIRECT	GO:0003697~single-stranded DNA binding	5	3.22581	0.0134014	4904, 7555, 51444, 5437, 5094	153	114	18967	5.43716	0.981815	0.142151	0.131143
	GOTERM_MF_DIRECT	GO:0003690~double-stranded DNA binding	5	3.22581	0.0150406	5591, 4904, 26065, 5981, 9126	153	118	18967	5.25285	0.988902	0.154036	0.142107
	GOTERM_MF_DIRECT	GO:0015035~protein disulfide oxidoreductase activity	3	1.93548	0.0156883	54431, 81567, 9997	153	24	18967	15.4959	0.990872	0.155314	0.143287
	GOTERM_MF_DIRECT	GO:0017025~TBP-class protein binding	3	1.93548	0.0196421	5700, 5705, 8607	153	27	18967	13.7741	0.997238	0.188184	0.17361
	GOTERM_MF_DIRECT	GO:0036033~mediator complex binding	2	1.29032	0.0316749	8243, 9126	153	4	18967	61.9837	0.999929	0.293982	0.271216
	GOTERM_MF_DIRECT	GO:0051020~GTPase binding	3	1.93548	0.0353855	4904, 2058, 2023	153	37	18967	10.0514	0.999977	0.318469	0.293807
	GOTERM_MF_DIRECT	GO:0004579~dolichyl-diphosphooligosaccharide-protein glycotransferase activity	2	1.29032	0.0394366	6184, 3703	153	5	18967	49.5869	0.999994	0.334648	0.308732
	GOTERM_MF_DIRECT	GO:0043273~CTPase activity	2	1.29032	0.0394366	6059, 84284	153	5	18967	49.5869	0.999994	0.334648	0.308732
	GOTERM_MF_DIRECT	GO:0005471~ATP:ADP antiporter activity	2	1.29032	0.0471365	292, 293	153	6	18967	41.3224	0.999999	0.368409	0.339879
	GOTERM_MF_DIRECT	GO:0055131~C3HC4-type RING finger domain binding	2	1.29032	0.0471365	3304, 3301	153	6	18967	41.3224	0.999999	0.368409	0.339879
	GOTERM_MF_DIRECT	GO:0050815~phosphoserine binding	2	1.29032	0.0471365	7531, 7529	153	6	18967	41.3224	0.999999	0.368409	0.339879
	GOTERM_MF_DIRECT	GO:0051879~Hsp90 protein binding	3	1.93548	0.0484797	10273, 10598, 10963	153	44	18967	8.45232	1	0.369192	0.340601
KAP1-TM	Category	Term	Count	%	PValue	Genes	List Total	Pop Hits	Pop Total	Fold Enrichment	Bonferroni	Benjamini	FDR
	GOTERM_MF_DIRECT	GO:0003723~RNA binding	15	41.6667	1.40504e-07	3181, 6780, 4076, 6165, 9898, 25939, 5036, 7534, 3188, 988, 54888, 6429, 10432, 10644, 10236	36	1479	18967	5.34342	1.41908e-05	1.41909e-05	1.37694e-05
	GOTERM_MF_DIRECT	GO:0003729~mRNA binding	6	16.6667	9.85926e-05	6780, 4076, 6429, 10432, 10644, 10236	36	255	18967	12.3967	0.00990892	0.00497892	0.00483104
	GOTERM_MF_DIRECT	GO:0005515~protein binding	33	91.6667	0.000688432	3181, 11080, 4076, 11340, 5982, 8994, 3188, 2746, 476, 57662, 6429, 4723, 10432, 57606, 2802, 10236, 6780, 7112, 6165, 9898, 25939, 5036, 7534, 7874, 7533, 162972, 84775, 522, 988, 7705, 1968, 10644, 829	36	12657	18967	1.37366	0.0671917	0.0231772	0.0224888
	GOTERM_MF_DIRECT	GO:0045296~cadherin binding	5	13.8889	0.00275642	7112, 7534, 1968, 2802, 829	36	320	18967	8.2322	0.243296	0.0695996	0.0675323
	GOTERM_MF_DIRECT	GO:0000049~tRNA binding	3	8.33333	0.00978275	6165, 54888, 1968	36	81	18967	19.5134	0.629508	0.197612	0.191742
	GOTERM_MF_DIRECT	GO:1990247~N6-methyladenosine-containing RNA binding	2	5.55556	0.0201174	3181, 10644	36	11	18967	95.7929	0.871596	0.314099	0.304769
	GOTERM_MF_DIRECT	GO:0003676~nucleic acid binding	4	11.1111	0.0217692	25939, 5036, 6429, 10644	36	325	18967	6.48444	0.891714	0.314099	0.304769
	GOTERM_MF_DIRECT	GO:0042802~identical protein binding	8	22.2222	0.036662	2746, 3181, 25939, 11340, 7534, 7533, 988, 4082	36	1736	18967	2.42793	0.977004	0.462858	0.449109

### Sheet: Sheet1
	B.T. Sherman, M. Hao, J. Qiu, X. Jiao, M.W. Baseler, H.C. Lane, T. Imamichi and W. Chang. DAVID: a web server for functional enrichment analysis and functional annotation of gene lists (2021 update). Nucleic Acids Research. 23 March 2022. doi:10.1093/nar/gkac194.[PubMed]
	Huang DW, Sherman BT, Lempicki RA. Systematic and integrative analysis of large gene lists using DAVID Bioinformatics Resources. Nature Protoc. 2009;4(1):44-57. [PubMed]
	B.T. Sherman, M. Hao, J. Qiu, X. Jiao, M.W. Baseler, H.C. Lane, T. Imamichi and W. Chang. DAVID: a web server for functional enrichment analysis and functional annotation of gene lists (2021 update). Nucleic Acids Research. 23 March 2022. doi:10.1093/nar/gkac194.[PubMed]
