## Supplemental Table S15 for "SMURF2/USP7-mediated ubiquitination of KAP1 controls its SUMO E3 ligase activity and chromatin regulation"

### Sheet: GO_Biol Processes_Common
KAP1-WT	Category	Term	Count	%	PValue	Genes	List Total	Pop Hits	Pop Total	Fold Enrichment	Bonferroni	Benjamini	FDR
	GOTERM_BP_DIRECT	GO:0043488~regulation of mRNA stability	11	7.09677	6.83873e-11	7431, 5682, 5694, 5684, 5687, 5688, 5700, 5689, 5702, 5704, 5705	151	65	19453	21.8016	5.81976e-08	5.81976e-08	5.53937e-08	Top 10 categories shown in the main figure
	GOTERM_BP_DIRECT	GO:0006457~protein folding	14	9.03226	2.00621e-09	9531, 9532, 7266, 10808, 9093, 81611, 81567, 3337, 3301, 23770, 5478, 10598, 10049, 3308	151	185	19453	9.74913	1.70729e-06	8.53644e-07	8.12516e-07
	GOTERM_BP_DIRECT	GO:0043161~proteasome-mediated ubiquitin-dependent protein catabolic process	14	9.03226	2.01445e-08	5682, 5694, 5684, 10273, 5094, 80232, 1642, 5687, 5688, 5700, 5689, 5702, 5704, 5705	151	224	19453	8.05174	1.71428e-05	5.71432e-06	5.43902e-06
	GOTERM_BP_DIRECT	GO:0008380~RNA splicing	13	8.3871	9.00794e-08	9774, 9584, 6432, 6632, 9589, 10492, 4904, 11338, 26993, 23450, 10915, 84321, 51747	151	211	19453	7.93726	7.66547e-05	1.91644e-05	1.82411e-05
	GOTERM_BP_DIRECT	GO:1902036~regulation of hematopoietic stem cell differentiation	7	4.51613	2.1397e-07	5591, 5682, 5694, 5684, 5687, 5688, 5689	151	34	19453	26.5234	0.000182072	3.64176e-05	3.46631e-05
	GOTERM_BP_DIRECT	GO:0010498~proteasomal protein catabolic process	7	4.51613	4.28199e-07	5682, 1642, 5694, 5684, 5687, 5688, 5689	151	38	19453	23.7314	0.000364331	6.07329e-05	5.78069e-05
	GOTERM_BP_DIRECT	GO:0036388~pre-replicative complex assembly	6	3.87097	7.6702e-07	5682, 5694, 5684, 5687, 5688, 5689	151	23	19453	33.6073	0.000652522	9.32478e-05	8.87552e-05
	GOTERM_BP_DIRECT	GO:0006521~regulation of cellular amino acid metabolic process	6	3.87097	9.62863e-07	5682, 5694, 5684, 5687, 5688, 5689	151	24	19453	32.207	0.000819061	0.000102425	9.74899e-05
	GOTERM_BP_DIRECT	GO:0002479~antigen processing and presentation of exogenous peptide antigen via MHC class I, TAP-dependent	6	3.87097	1.19612e-06	5682, 5694, 5684, 5687, 5688, 5689	151	25	19453	30.9187	0.00101738	0.0001131	0.000107651
	GOTERM_BP_DIRECT	GO:0061418~regulation of transcription from RNA polymerase II promoter in response to hypoxia	6	3.87097	1.79503e-06	5682, 5694, 5684, 5687, 5688, 5689	151	27	19453	28.6284	0.00152641	0.000152757	0.000145397
	GOTERM_BP_DIRECT	GO:0010972~negative regulation of G2/M transition of mitotic cell cycle	6	3.87097	5.08411e-06	5682, 5694, 5684, 5687, 5688, 5689	151	33	19453	23.4232	0.00431724	0.000393325	0.000374375
	GOTERM_BP_DIRECT	GO:0051085~chaperone mediated protein folding requiring cofactor	6	3.87097	5.92379e-06	7266, 3304, 3337, 10808, 3310, 3309	151	34	19453	22.7343	0.00502847	0.000420095	0.000399856
	GOTERM_BP_DIRECT	GO:0044085~cellular component biogenesis	4	2.58065	8.83635e-06	5700, 5702, 5704, 5705	151	6	19453	85.8852	0.00749156	0.000578441	0.000550572
	GOTERM_BP_DIRECT	GO:1900034~regulation of cellular response to heat	5	3.22581	1.49468e-05	9531, 9532, 7266, 3337, 10049	151	20	19453	32.207	0.0126393	0.000908552	0.000864779
	GOTERM_BP_DIRECT	GO:0006397~mRNA processing	11	7.09677	1.63055e-05	4904, 11338, 9774, 9584, 6432, 26993, 10946, 6632, 10915, 9589, 84321	151	238	19453	5.95423	0.0137803	0.000925066	0.000880497
	GOTERM_BP_DIRECT	GO:1901800~positive regulation of proteasomal protein catabolic process	5	3.22581	1.83532e-05	9532, 5700, 5702, 5704, 5705	151	21	19453	30.6733	0.0154974	0.00097616	0.00092913
	GOTERM_BP_DIRECT	GO:0043687~post-translational protein modification	7	4.51613	2.66523e-05	5682, 5694, 5684, 5687, 5688, 5689, 3703	151	76	19453	11.8657	0.0224261	0.00121329	0.00115484
	GOTERM_BP_DIRECT	GO:0002223~stimulatory C-type lectin receptor signaling pathway	6	3.87097	2.70888e-05	5682, 5694, 5684, 5687, 5688, 5689	151	46	19453	16.8036	0.0227892	0.00121329	0.00115484
	GOTERM_BP_DIRECT	GO:0070498~interleukin-1-mediated signaling pathway	6	3.87097	2.70888e-05	5682, 5694, 5684, 5687, 5688, 5689	151	46	19453	16.8036	0.0227892	0.00121329	0.00115484
	GOTERM_BP_DIRECT	GO:0031145~anaphase-promoting complex-dependent catabolic process	6	3.87097	3.01264e-05	5682, 5694, 5684, 5687, 5688, 5689	151	47	19453	16.4461	0.0253121	0.00128188	0.00122012
	GOTERM_BP_DIRECT	GO:0038095~Fc-epsilon receptor signaling pathway	6	3.87097	3.34217e-05	5682, 5694, 5684, 5687, 5688, 5689	151	48	19453	16.1035	0.0280417	0.00135438	0.00128912
	GOTERM_BP_DIRECT	GO:0042026~protein refolding	5	3.22581	4.44899e-05	3315, 3304, 3301, 3310, 3309	151	26	19453	24.7746	0.037154	0.00172095	0.00163804
	GOTERM_BP_DIRECT	GO:0060071~Wnt signaling pathway, planar cell polarity pathway	6	3.87097	4.94867e-05	5682, 5694, 5684, 5687, 5688, 5689	151	52	19453	14.8647	0.0412398	0.00175472	0.00167018
	GOTERM_BP_DIRECT	GO:0034605~cellular response to heat	6	3.87097	4.94867e-05	9531, 3304, 3337, 7531, 10273, 3310	151	52	19453	14.8647	0.0412398	0.00175472	0.00167018
	GOTERM_BP_DIRECT	GO:0038061~NIK/NF-kappaB signaling	6	3.87097	7.09543e-05	5682, 5694, 5684, 5687, 5688, 5689	151	56	19453	13.803	0.0585973	0.00241528	0.00229892
	GOTERM_BP_DIRECT	GO:0006986~response to unfolded protein	6	3.87097	7.72971e-05	3315, 3337, 3301, 10808, 3310, 3308	151	57	19453	13.5608	0.0636654	0.00245854	0.00234009
	GOTERM_BP_DIRECT	GO:0090263~positive regulation of canonical Wnt signaling pathway	8	5.16129	7.8003e-05	5682, 5694, 5684, 5687, 5688, 5689, 6206, 8607	151	133	19453	7.74904	0.0642277	0.00245854	0.00234009
	GOTERM_BP_DIRECT	GO:0000398~mRNA splicing, via spliceosome	9	5.80645	0.000164182	220988, 11338, 6432, 10946, 6632, 23450, 6631, 10492, 3187	151	200	19453	5.79725	0.130407	0.00484499	0.00461157
	GOTERM_BP_DIRECT	GO:0006261~DNA-dependent DNA replication	5	3.22581	0.000165105	5981, 5700, 5702, 5704, 5705	151	36	19453	17.8928	0.131091	0.00484499	0.00461157
	GOTERM_BP_DIRECT	GO:1990830~cellular response to leukemia inhibitory factor	7	4.51613	0.000181153	9774, 6432, 4144, 27101, 51444, 6723, 292	151	107	19453	8.42799	0.142878	0.00513871	0.00489114
	GOTERM_BP_DIRECT	GO:2000767~positive regulation of cytoplasmic translation	4	2.58065	0.000191024	4904, 7555, 10492, 7812	151	15	19453	34.3541	0.15005	0.00524392	0.00499128
	GOTERM_BP_DIRECT	GO:0031146~SCF-dependent proteasomal ubiquitin-dependent protein catabolic process	6	3.87097	0.000267726	5682, 5694, 5684, 5687, 5688, 5689	151	74	19453	10.4455	0.203769	0.00711985	0.00677682
	GOTERM_BP_DIRECT	GO:0033209~tumor necrosis factor-mediated signaling pathway	6	3.87097	0.000363195	5682, 5694, 5684, 5687, 5688, 5689	151	79	19453	9.78439	0.265919	0.00936603	0.00891479
	GOTERM_BP_DIRECT	GO:0016579~protein deubiquitination	7	4.51613	0.000517167	5682, 5694, 5684, 5687, 5688, 5689, 8239	151	130	19453	6.93688	0.356107	0.0129444	0.0123207
	GOTERM_BP_DIRECT	GO:0002181~cytoplasmic translation	6	3.87097	0.000696023	6133, 6138, 6229, 6228, 6206, 6193	151	91	19453	8.49414	0.447069	0.0169233	0.016108
	GOTERM_BP_DIRECT	GO:0034620~cellular response to unfolded protein	4	2.58065	0.00114751	9531, 3304, 3310, 3309	151	27	19453	19.0856	0.623596	0.0271259	0.025819
	GOTERM_BP_DIRECT	GO:0000165~MAPK cascade	7	4.51613	0.0013848	5682, 5694, 5684, 7531, 5687, 5688, 5689	151	157	19453	5.74392	0.692499	0.0318503	0.0303158
	GOTERM_BP_DIRECT	GO:0006412~translation	8	5.16129	0.00157403	6133, 6138, 6229, 4666, 6228, 10056, 6206, 6193	151	219	19453	4.70604	0.7383	0.03525	0.0335517
	GOTERM_BP_DIRECT	GO:1900152~negative regulation of nuclear-transcribed mRNA catabolic process, deadenylation-dependent decay	3	1.93548	0.00205209	4904, 10492, 7812	151	9	19453	42.9426	0.8259	0.0442133	0.0420832
	GOTERM_BP_DIRECT	GO:0050821~protein stabilization	8	5.16129	0.00207818	9531, 58525, 9532, 3304, 10273, 8239, 9093, 8607	151	230	19453	4.48097	0.82973	0.0442133	0.0420832
	GOTERM_BP_DIRECT	GO:0090090~negative regulation of canonical Wnt signaling pathway	7	4.51613	0.00214734	5682, 5694, 5684, 5687, 5688, 5689, 2010	151	171	19453	5.27365	0.839482	0.0445703	0.042423
	GOTERM_BP_DIRECT	GO:0090084~negative regulation of inclusion body assembly	3	1.93548	0.00255216	3304, 3337, 10049	151	10	19453	38.6483	0.886354	0.0508978	0.0484456
	GOTERM_BP_DIRECT	GO:0042274~ribosomal small subunit biogenesis	5	3.22581	0.0025718	84946, 6229, 6228, 6206, 6193	151	74	19453	8.70458	0.888242	0.0508978	0.0484456
	GOTERM_BP_DIRECT	GO:0030163~protein catabolic process	5	3.22581	0.00270063	5700, 5702, 5704, 8805, 5705	151	75	19453	8.58852	0.899876	0.0522327	0.0497162
	GOTERM_BP_DIRECT	GO:0070934~CRD-mediated mRNA stabilization	3	1.93548	0.00310356	4904, 10492, 7812	151	11	19453	35.1349	0.929011	0.0586917	0.055864
	GOTERM_BP_DIRECT	GO:0090307~mitotic spindle assembly	4	2.58065	0.00386539	26073, 26065, 8243, 9126	151	41	19453	12.5686	0.962962	0.0715096	0.0680644
	GOTERM_BP_DIRECT	GO:0050852~T cell receptor signaling pathway	6	3.87097	0.00492027	5682, 5694, 5684, 5687, 5688, 5689	151	142	19453	5.44343	0.984967	0.0890884	0.0847962
	GOTERM_BP_DIRECT	GO:0000209~protein polyubiquitination	7	4.51613	0.00515719	5682, 5694, 5684, 10273, 5687, 5688, 5689	151	205	19453	4.399	0.987724	0.0914327	0.0870276
	GOTERM_BP_DIRECT	GO:0017148~negative regulation of translation	5	3.22581	0.00605547	4904, 26065, 2058, 10492, 23367	151	94	19453	6.85254	0.994309	0.105167	0.100101
	GOTERM_BP_DIRECT	GO:0006413~translational initiation	4	2.58065	0.00879622	1973, 6059, 23367, 6193	151	55	19453	9.3693	0.999457	0.149712	0.142499
	GOTERM_BP_DIRECT	GO:0031397~negative regulation of protein ubiquitination	4	2.58065	0.0106594	11338, 9532, 3304, 3301	151	59	19453	8.73409	0.999891	0.177865	0.169296
	GOTERM_BP_DIRECT	GO:0046827~positive regulation of protein export from nucleus	3	1.93548	0.0112671	9531, 7531, 2010	151	21	19453	18.404	0.999935	0.18439	0.175506
	GOTERM_BP_DIRECT	GO:1903241~U2-type prespliceosome assembly	3	1.93548	0.0145866	10946, 6632, 23450	151	24	19453	16.1035	0.999996	0.234212	0.222928
	GOTERM_BP_DIRECT	GO:0045892~negative regulation of transcription, DNA-templated	11	7.09677	0.0164164	9774, 57786, 2023, 55922, 11335, 23468, 10049, 144097, 8805, 10951, 5705	151	591	19453	2.39781	0.999999	0.25871	0.246246
	GOTERM_BP_DIRECT	GO:0034063~stress granule assembly	3	1.93548	0.0170049	26065, 6228, 7812	151	26	19453	14.8647	1	0.263112	0.250435
	GOTERM_BP_DIRECT	GO:0032781~positive regulation of ATPase activity	3	1.93548	0.0182734	54431, 3337, 10598	151	27	19453	14.3142	1	0.277691	0.264312
	GOTERM_BP_DIRECT	GO:0000387~spliceosomal snRNP assembly	3	1.93548	0.0209262	11171, 6632, 6631	151	29	19453	13.327	1	0.312425	0.297373
	GOTERM_BP_DIRECT	GO:0045070~positive regulation of viral genome replication	3	1.93548	0.0223091	1642, 5478, 23367	151	30	19453	12.8828	1	0.327328	0.311558
	GOTERM_BP_DIRECT	GO:0010664~negative regulation of striated muscle cell apoptotic process	2	1.29032	0.0229559	9531, 4666	151	3	19453	85.8852	1	0.33111	0.315158
	GOTERM_BP_DIRECT	GO:0043066~negative regulation of apoptotic process	10	6.45161	0.0243032	5591, 9531, 81567, 3315, 3304, 1642, 3301, 23770, 9093, 3309	151	540	19453	2.3857	1	0.339858	0.323484
	GOTERM_BP_DIRECT	GO:0006511~ubiquitin-dependent protein catabolic process	7	4.51613	0.0247554	5682, 1642, 5684, 10273, 5687, 5688, 8239	151	289	19453	3.1204	1	0.339858	0.323484
	GOTERM_BP_DIRECT	GO:0048511~rhythmic process	4	2.58065	0.0247605	5591, 1642, 8239, 11335	151	81	19453	6.36187	1	0.339858	0.323484
	GOTERM_BP_DIRECT	GO:0000122~negative regulation of transcription from RNA polymerase II promoter	15	9.67742	0.0254422	11171, 5111, 5981, 7555, 2023, 9093, 23468, 79595, 4904, 3337, 51385, 10915, 8239, 11335, 10951	151	1016	19453	1.90199	1	0.343671	0.327113
	GOTERM_BP_DIRECT	GO:0001933~negative regulation of protein phosphorylation	4	2.58065	0.0280378	5591, 54431, 23770, 5478	151	85	19453	6.06249	1	0.369187	0.3514
	GOTERM_BP_DIRECT	GO:0006974~cellular response to DNA damage stimulus	7	4.51613	0.0281987	5591, 9774, 1642, 11335, 23468, 144097, 10951	151	298	19453	3.02616	1	0.369187	0.3514
	GOTERM_BP_DIRECT	GO:0045727~positive regulation of translation	4	2.58065	0.0288914	5591, 7431, 23367, 84271	151	86	19453	5.99199	1	0.372524	0.354576
	GOTERM_BP_DIRECT	GO:0034089~establishment of meiotic sister chromatid cohesion	2	1.29032	0.030491	8243, 9126	151	4	19453	64.4139	1	0.381586	0.363201
	GOTERM_BP_DIRECT	GO:0070966~nuclear-transcribed mRNA catabolic process, no-go decay	2	1.29032	0.030491	53918, 7812	151	4	19453	64.4139	1	0.381586	0.363201
	GOTERM_BP_DIRECT	GO:0007017~microtubule-based process	3	1.93548	0.0346433	10382, 347733, 84790	151	38	19453	10.1706	1	0.427268	0.406683
	GOTERM_BP_DIRECT	GO:0051664~nuclear pore localization	2	1.29032	0.0379683	4000, 4001	151	5	19453	51.5311	1	0.455085	0.433159
	GOTERM_BP_DIRECT	GO:0097201~negative regulation of transcription from RNA polymerase II promoter in response to stress	2	1.29032	0.0379683	9531, 3337	151	5	19453	51.5311	1	0.455085	0.433159
	GOTERM_BP_DIRECT	GO:0034504~protein localization to nucleus	3	1.93548	0.0434077	4000, 7531, 10049	151	43	19453	8.98799	1	0.513055	0.488337
	GOTERM_BP_DIRECT	GO:0000018~regulation of DNA recombination	2	1.29032	0.0453883	3836, 3838	151	6	19453	42.9426	1	0.527359	0.501952
	GOTERM_BP_DIRECT	GO:0055085~transmembrane transport	6	3.87097	0.0458573	5682, 5694, 5684, 5687, 5688, 5689	151	252	19453	3.06733	1	0.527359	0.501952
KAP1-TM	Category	Term	Count	%	PValue	Genes	List Total	Pop Hits	Pop Total	Fold Enrichment	Bonferroni	Benjamini	FDR
	GOTERM_BP_DIRECT	GO:0000398~mRNA splicing, via spliceosome	5	13.8889	0.000394906	3181, 988, 6429, 10432, 10236	35	200	19453	13.895	0.0933112	0.0979367	0.0979367
	GOTERM_BP_DIRECT	GO:0021762~substantia nigra development	3	8.33333	0.00318037	2746, 522, 7533	35	48	19453	34.7375	0.54615	0.394366	0.394366
	GOTERM_BP_DIRECT	GO:0006397~mRNA processing	4	11.1111	0.00818192	3181, 988, 6429, 10236	35	238	19453	9.34118	0.869641	0.676372	0.676372
	GOTERM_BP_DIRECT	GO:1900740~positive regulation of protein insertion into mitochondrial membrane involved in apoptotic signaling pathway	2	5.55556	0.0173452	7534, 7533	35	10	19453	111.16	0.986955	1	1
	GOTERM_BP_DIRECT	GO:0031113~regulation of microtubule polymerization	2	5.55556	0.0224915	57662, 57606	35	13	19453	85.5077	0.996453	1	1
	GOTERM_BP_DIRECT	GO:0002028~regulation of sodium ion transport	2	5.55556	0.0327059	476, 7533	35	19	19453	58.5053	0.999738	1	1
	GOTERM_BP_DIRECT	GO:0051252~regulation of RNA metabolic process	2	5.55556	0.0327059	11340, 10644	35	19	19453	58.5053	0.999738	1	1
	GOTERM_BP_DIRECT	GO:0048025~negative regulation of mRNA splicing, via spliceosome	2	5.55556	0.0394579	3181, 6429	35	23	19453	48.3304	0.999954	1	1
	GOTERM_BP_DIRECT	GO:0006541~glutamine metabolic process	2	5.55556	0.0428166	2746, 8833	35	25	19453	44.464	0.999981	1	1

### Sheet: Sheet1
	B.T. Sherman, M. Hao, J. Qiu, X. Jiao, M.W. Baseler, H.C. Lane, T. Imamichi and W. Chang. DAVID: a web server for functional enrichment analysis and functional annotation of gene lists (2021 update). Nucleic Acids Research. 23 March 2022. doi:10.1093/nar/gkac194.[PubMed]
	Huang DW, Sherman BT, Lempicki RA. Systematic and integrative analysis of large gene lists using DAVID Bioinformatics Resources. Nature Protoc. 2009;4(1):44-57. [PubMed]
	B.T. Sherman, M. Hao, J. Qiu, X. Jiao, M.W. Baseler, H.C. Lane, T. Imamichi and W. Chang. DAVID: a web server for functional enrichment analysis and functional annotation of gene lists (2021 update). Nucleic Acids Research. 23 March 2022. doi:10.1093/nar/gkac194.[PubMed]
