## Supplemental Table S17 for "SMURF2/USP7-mediated ubiquitination of KAP1 controls its SUMO E3 ligase activity and chromatin regulation"

### Sheet: Sheet1
	REAGENT or RESOURCE	SOURCE	IDENTIFIER
	Oligos and Primers
	MMP7 (for qPCR Forward primer) 5' - TTTGATGGGCCAGGAAACAC- 3'	Jones et al., 2004; primers ordered from IDT	https://pubmed.ncbi.nlm.nih.gov/15102692/
	MMP7 (for qPCR Reverse primer) 5' - GGGGATCTCCATTTCCATAG- 3'	Jones et al., 2004; primers ordered from IDT	https://pubmed.ncbi.nlm.nih.gov/15102692/
	MYOCD (for qPCR Forward primer) 5' - AAAAGATGGCTGGTTTACACT- 3'	Javanshir et al., 2024; primers ordered from IDT	https://pubmed.ncbi.nlm.nih.gov/38824221/
	MYOCD (for qPCR Reverse primer) 5' - GGTCATTTGCTGCTTTACGG- 3'	Javanshir et al., 2024; primers ordered from IDT	https://pubmed.ncbi.nlm.nih.gov/38824221/
	CHRDL1 (for qPCR Forward primer) 5' - GATGGAGAACTGTCATGGGAAC- 3'	Wu et al., 2022; primers ordered from IDT	https://pubmed.ncbi.nlm.nih.gov/35494000/
	CHRDL1 (for qPCR Reverse primer) 5' - GGAGGATCATAGTGAGAGCGG- 3'	Wu et al., 2022; primers ordered from IDT	https://pubmed.ncbi.nlm.nih.gov/35494000/
	CCBE1 (for qPCR Forward primer) 5' - CGACTAAATACCCGTGTCTGAAG- 3'	Chen et al., 2024; primers ordered from IDT	https://pubmed.ncbi.nlm.nih.gov/38601284/
	CCBE1 (for qPCR Reverse primer) 5' - TCGGCACAAACGTCGTAATCT- 3'	Chen et al., 2024; primers ordered from IDT	https://pubmed.ncbi.nlm.nih.gov/38601284/
	CREB3L1 (for qPCR Forward primer) 5' -GAGGGCTCTTCTCATCCAGC- 3'	Integrated DNA Technology (IDT)	Custom primer
	CREB3L1 (for qPCR Reverse primer) 5' -GAGGGCTCTTCTCATCCAGC- 3'	Integrated DNA Technology (IDT)	Custom primer
	GAPDH (for qPCR Forward primer) 5' - GGAGCGAGATCCCTCCAAAAT - 3'	Integrated DNA Technology (IDT)	Custom primer
	GAPDH (for qPCR Reverse primer) 5' - GGCTGTTGTCATACTTCTCATGG - 3'	Integrated DNA Technology (IDT)	Custom primer
	MISSION® pLKO.1-puro Luciferase shRNA Control Plasmid DNA 5'-CCGGCGCTGAGTACTTCGAAATGTCCTCGAGGACATTTCGAAGTACTCAGCGTTTTT-3'	Sigma-Aldrich	Cat# SHC007
	MISSION® pLKO.1-puro shRNA KAP1 5'-CCTGGCTCTGTTCTCTGTCCT -3'	Sigma-Aldrich	Cat# TRCN0000017998
	DS NC1 Negative control 5'- rGrCrUrUrArArUrCrGrCrGrUrArUrArArUrArCrGrCrGrUAT-3	Integrated DNA Technology (IDT)	Cat# 51-01-14-04
	DsiRNA TRIM28 5'-GUUCCUCACGAUAUGGUUUUUACTT-3'	Integrated DNA Technology (IDT)	Cat# hs.Ri.TRIM28.13.3
	KAP1 (for qPCR Forward primer) 5' - TGAGACCTGTGTAGAGGCG - 3'	Integrated DNA Technology (IDT)	Custom primer
	KAP1 (for qPCR Reverse primer) 5' - CGTTCACCATCCCGAGACTT - 3'	Integrated DNA Technology (IDT)	Custom primer
	LINE-1 ORF1 (for qPCR Forward primer) 5' - AGGAAAGCCCATCAGACTAACAGT - 3'	Integrated DNA Technology (IDT)	Custom primer
	LINE-1 ORF1 (for qPCR Reverse primer) 5' - GGCCTGGTGGTGACAAAATCT - 3'	Integrated DNA Technology (IDT)	Custom primer
	LINE-1 ORF2 (for qPCR Forward primer) 5' -TCATAAAGCAAGTCCTCAGTGACC -3'	Integrated DNA Technology (IDT)	Custom primer
	LINE-1 ORF2 (for qPCR Reverse primer) 5' - GGGGTGGAGAGTTCTGTAGATGTC - 3'	Integrated DNA Technology (IDT)	Custom primer
	LINE-1 5'UTR (for qPCR Forward primer) 5' - GTACCGGGTTCATCTCACTAGG - 3'	Integrated DNA Technology (IDT)	Custom primer
	LINE-1 5'UTR (for qPCR Reverse primer) 5' - TGTGGGATATAGTCTCGTGGTG - 3'	Integrated DNA Technology (IDT)	Custom primer
	Forward primer used for KAP1 SDM at residue K254R 5' - AACCAGCGCAGGCTCCTGGCCTCA - 3'	Integrated DNA Technology (IDT)	Custom primer
	Reverse primer used for KAP1 SDM at residue K254R 5' - CCTCACTGCATCCTCTAAGAACTG - 3'	Integrated DNA Technology (IDT)	Custom primer
	Forward primer used for KAP1 SDM at residue K319R 5' - TGATGCCCAGCGAGTGACTGAGG - 3'	Integrated DNA Technology (IDT)	Custom primer
	Reverse primer used for KAP1 SDM at residue K319R 5' - TTGACCAGCACACGGCCCCGCTT - 3'	Integrated DNA Technology (IDT)	Custom primer
	Forward primer used for KAP1 SDM at residue K779R 5' - AACTGAGGACCGAGCAGACGTGC - 3'	Integrated DNA Technology (IDT)	Custom primer
	Reverse primer used for KAP1 SDM at residue K779R 5' - AACTTGTTGAATTGCTTGAACATG - 3'	Integrated DNA Technology (IDT)	Custom primer
	Primer for KAP1 sequence analysis (Forward primer 1) 5' -AGCAACAGTGCTTCTCCA- 3'	Integrated DNA Technology (IDT)	Custom primer
	Primer for KAP1 sequence analysis (Forward primer 2) 5'-GAAGCACCAGGAGCACATT -3'	Integrated DNA Technology (IDT)	Custom primer
	Primer for KAP1 sequence analysis (Forward primer 3) 5'-AACCTGTGCTTATGGCTCT -3'	Integrated DNA Technology (IDT)	Custom primer
	Primer for KAP1 sequence analysis (Reverse primer 1) 5' - GCTGCCACTATCACGCAT -3'	Integrated DNA Technology (IDT)	Custom primer
	Primer for KAP1 sequence analysis (Reverse primer 2) 5' - GCTGTGTTGTTGTCACTCTC -3'	Integrated DNA Technology (IDT)	Custom primer
	Primer for KAP1 sequence analysis (Reverse primer 3) 5' - GCTGAGGTACCCTCAGGA -3'	Integrated DNA Technology (IDT)	Custom primer
	REAGENT or RESOURCE	SOURCE	IDENTIFIER
	Bacterial and virus strains
	E. coli DH5 alpha competent cell	Prof. Hava Gil-Hen (Bar-Ilan University)	N/A
	E. coli BL21 competent cell	Prof. Itai Onn (Bar-Ilan University)	N/A
	NEB® 5-alpha Competent E. coli (High Efficiency)	New England Biolabs	Cat# C2987H
	Lentiviral particules produced in HEK-293FT cells	This study	N/A
	REAGENT or RESOURCE	SOURCE	IDENTIFIER
	Recombinant DNA
	pCDNA3 FLAG vector	Dr. Ying Zhang (National Cancer Institue, USA)	N/A
	pCDNA3 FLAG-KAP1-WT	This study	N/A
	pCDNA FLAG-KAP1-TM (K254R/K319R/K779R)	This study	N/A
	pRK2-FLAG empty vector	Blank et al., 2012	https://pubmed.ncbi.nlm.nih.gov/22231558/
	pRK2-FLAG-KAP1-WT	Shah et al., 2022	https://pubmed.ncbi.nlm.nih.gov/35406379/
	pRK2-FLAG-KAP1-K254R	This study	N/A
	pRK2-FLAG-KAP1-K319R	This study	N/A
	pRK2-FLAG-KAP1-K779R	This study	N/A
	pRK2-FLAG-KAP1-K254R/K319R	This study	N/A
	pRK2-FLAG-KAP1-K254R/K779R	This study	N/A
	pRK2-FLAG-KAP1-K319R/K779R	This study	N/A
	pRK2-FLAG-KAP1-TM (K254R/K319R/K779R)	This study	N/A
	pRK1-MYC empty vector	Blank et al., 2012	https://pubmed.ncbi.nlm.nih.gov/22231558/
	pRK1-MYC-SMURF2-WT	Blank et al., 2012	https://pubmed.ncbi.nlm.nih.gov/22231558/
	pRK1-MYC-SMURF2-Mut	Blank et al., 2012	https://pubmed.ncbi.nlm.nih.gov/22231558/
	pRK5-HA empty vector	Blank et al., 2012	https://pubmed.ncbi.nlm.nih.gov/22231558/
	pRK5-HA-Ubiquitin	Blank et al., 2012	https://pubmed.ncbi.nlm.nih.gov/22231558/
	pGEX4T1-GST	Blank et al., 2012	https://pubmed.ncbi.nlm.nih.gov/22231558/
	pGEX4T1-GST-SMURF2-WT	Blank et al., 2012	https://pubmed.ncbi.nlm.nih.gov/22231558/
	pGEX4T1-GST-SMURF2-Mut	Blank et al., 2012	https://pubmed.ncbi.nlm.nih.gov/22231558/
	pRP-V5 empty vector	Vector Builder	Vector ID: VB180628-1038ngn
	pRP-V5-hUSP7 [NM_003470.2]	Vector Builder	Vector ID : VB180626-1115mtn
	REAGENT or RESOURCE	SOURCE	IDENTIFIER
	Antibodies
	Peroxidase AffiniPure® Goat Anti-Mouse IgG (H+L)	Jackson ImmunoResearch Laboratories	Cat#711-036-152
	Peroxidase AffiniPure® Goat Anti-Rabbit IgG (H+L)	Jackson ImmunoResearch Laboratories	Cat# 115-035-174
	Rabbit monoclonal anti-KAP1	Abcam	Cat# ab109545
	Mouse monoclonal anti-KAP1	Invitrogen	Cat# MA1-2023
	Rabbit polyclonal anti-KAP1	Bethyl	Cat# A300-274A
	Rabbit monoclonal anti-IRF7 [EPR23509-21]	Abcam	Cat# ab238137
	Mouse monoclonal anti-MYC (9E10)	Santa Cruz Biotechnology	Cat# sc-40
	Rabbit monoclonal anti-MYC (71D10)	Cell Signaling Technology	Cat# 2278
	Rhodamine Red™-X-conjugated goat anti-mouse IgG	Jackson ImmunoResearch Laboratories	Cat# 115-296-071
	Alexa Fluor® 488-conjugated anti-mouse IgG secondary antibody	Jackson ImmunoResearch Laboratories	Cat# 711-546-152
	Rabbit monoclonal anti-SMURF2	Cell Signaling Technology	Cat# 12024
	Mouse monoclonal anti-FLAG® M2	Sigma-Aldrich	Cat# F3165
	Rabbit polyclonal anti-HA (SG77)	Thermo Fisher Scientific	Cat# 71-5500
	Rabbit polyclonal anti-β-Actin	Rockland	Cat# 600-401-886
	Mouse monoclonal anti-α-Tubulin	Sigma-Aldrich	Cat# T9026
	Rabbit monoclonal anti-USP7 [EPR4253]	Abcam	Cat# ab108931
	Mouse monoclonal anti-LINE-1 ORF1p (4H1)	Sigma-Aldrich	Cat# MABC1152
	Rabbit monoclonal anti-Histone H3 (tri methyl K9) EPR16601 - ChIP Grade	Abcam	Cat #ab176916
	Mouse monoclonal anti-SETDB1 (5H6A12)	Invitrogen	Cat# MA515722
	Rabbit monoclonal anti-HP1 alpha [EPR5777] - Heterochromatin marker	Abcam	Cat# ab109028
	Rabbit monoclonal anti-Histone H3 (D1H2)	Cell Signaling Technology	Cat# 4499
	Acetyl-Histone H3 Antibody Sampler Kit	Cell Signaling Technology	Cat# 9927
	Tri-Methyl Histone H3 Antibody Sampler Kit	Cell Signaling Technology	Cat# 9783
	Mouse monoclonal anti-GST (B-14)	Santa Cruz Biotechnology	Cat# SC-138
	Mouse monoclonal anti-BrdU	Chemicon	Cat# MAB3222
	ANTI-FLAG® M2 Affinity Gel	Sigma-Aldrich	Cat# A2220
	Protein-G Sepharose beads (4 Fast Flow)	GE Healthcare	Cat# 17-0618-1
	REAGENT or RESOURCE	SOURCE	IDENTIFIER
	Chemicals, peptides, and recombinant proteins
	cOmplete™, Mini Protease Inhibitor Cocktail	Roche	Cat# 11836153001
	cOmplete mini EDTA-free Protease Inhibitor Cocktail	Roche	Cat#11836170001
	Phosphatase inhibitor cocktails #2	Sigma-Aldrich	Cat# P5726
	Phosphatase inhibitor cocktails #3	Sigma-Aldrich	Cat# P0044
	Polyethylenimine (PEI)	Sigma-Aldrich	Cat# 408727
	WesternBright ECL HRP substrate	Advansta	Cat# K-12045-D20
	BISBENZIMIDE H 33258 BIOREAGENT	Sigma-Aldrich	Cat# B1155
	FuGENE® HD	Promega	Cat# E2312
	Oligofectamine	Invitrogen	Cat# 12252-011
	Puromycin Dihydrochloride	Gold-Bio	Cat# P-600-500
	Nonidet P40 substitute	Sigma-Aldrich	Cat# 9016-45-9
	QPRO BCA assay kit	Cyanagen	Cat# PRTD1
	GENTIAN VIOLET	MP-biomedicals	Cat# 0210177525
	Corning® Matrigel® Basement Membrane Matrix, LDEV-free	Corning	Cat# 354234
	High-Capacity cDNA Reverse Transcription Kit	Applied Biosystems	Cat# 4368814
	Fast SYBR™ Green Master Mix	Applied Biosystems	Cat# 4385612
	Recombinant Human MYC-KAP1 protein	Origene	Cat# TP301205
	Recombinant Human GST protein	Blank et al., 2012	https://pubmed.ncbi.nlm.nih.gov/22231558/
	Recombinant Human GST-SMURF2-WT protein	Blank et al., 2012	https://pubmed.ncbi.nlm.nih.gov/22231558/
	Recombinant Human GST-SMURF2-Mut protein	Blank et al., 2012	https://pubmed.ncbi.nlm.nih.gov/22231558/
	Recombinant Human HA-Ubiquitin Protein	R&D Systems (Boston Biochem)	Cat# U-110
	Recombinant Human Ubiquitin Activating Enzyme (UBE1)	R&D Systems (Boston Biochem)	Cat# E-305
	Recombinant Human/Mouse/Rat UbcH5c/UBE2D3 Protein	R&D Systems (Boston Biochem)	Cat# E-627
	Mg-ATP	R&D Systems (Boston Biochem)	Cat# B-20
	Recombinant Human His6-USP7 Protein	R&D Systems (Boston Biochem)	Cat# E-519-025
	Coomassie Brilliant Blue R-250 solution	Bio-Rad	Cat# 1610436
	Zinc sulfate heptahydrate	Sigma-Aldrich	Cat# Z4750
	ProLong® Diamond Antifade Mountant	Invitrogen	Cat# P36961
	Ribonuclease A from bovine pancreas	Sigma-Aldrich	Cat# R6513
	Propodium Iodide solution	Sigma-Aldrich	Cat# P4864
	5-bromo-2-deoxyuridine	Sigma-Aldrich	Cat# B5002
	Nuclease S7- 1mg	Roche	Cat# 10107921001
	Hybond® P Western blotting membranes, PVDF	Cytiva	Cat# 10600023
	DL-Dithiothreitol	Sigma-Aldrich	Cat# 43815-1G
	3XFLAG peptide.	Sigma-Aldrich	Cat# F4799
	Protein A/G PLUS-Agarose	Santa Cruz Biotechnology	Cat# SC-2003
	Crystal Violet (Gentian violet)	MP Biomedicals	Cat# 0210177525
	Trypan Blue	Biological Industries	Cat# 03-102-1B
	SYBR Safe DNA gel stain 10000X con.	Invitrogen	Cat# S33102
	IPTG (Isopropyl β-D-1-thiogalactopyranoside), Dioxane-Free	Promega	Cat# V3955
	G-418 Sulfate	Gold-Bio	Cat# G-418-10
	REAGENT or RESOURCE	SOURCE	IDENTIFIER
	Critical commercial assays
	PTMScan Ubiquitin Branch Remnant Motif (K-ϵ-GG kit)	Cell Signaling Technology	Cat# 5562
	SUMOylation Assay Kit	Abcam	Cat# ab139470
	Protein A/G PLUS-Agarose	Santa Cruz Biotechnology	Cat# sc-2003
	Greiner Bio-One ThinCert™ CELLCOAT™ 24 Well Cell Culture Inserts	Grenier	Cat# 662638
	RNeasy Mini kit	QIAGEN	Cat# 74004
	NucleoBond Xtra Midi Plus EF, Midi kit for endotoxin-free plasmid DNA	MACHEREY‑NAGEL	Cat# MAN-740410.50
	REAGENT or RESOURCE	SOURCE	IDENTIFIER
	Experimental models: Cell lines
	Human: U2OS cells	Prof. Yosef Shiloh (Tel Aviv University)	N/A
	Human: U2OS KAP1-shRNA cells	This study	N/A
	Human: U2OS KAP1-shRNA cell replaced with pCDNA3 Flag-Tagged empty vector	This study	N/A
	Human: U2OS KAP1-shRNA cells replaced with pCDNA3. FLAG-Tagged KAP1-WT	This study	N/A
	Human: U2OS KAP1-shRNA cells replaced with pCDNA3 Flag-Tagged KAP1-K254R	This study	N/A
	Human: U2OS KAP1-shRNA cells replaced with pCDNA3 Flag-Tagged KAP1-K319R	This study	N/A
	Human: U2OS KAP1-shRNA cells replaced with pCDNA3 Flag-Tagged KAP1-K779R	This study	N/A
	Human: U2OS KAP1-shRNA cells replaced with pCDNA3 Flag-Tagged KAP1-K254R/K319R	This study	N/A
	Human: U2OS KAP1-shRNA cells replaced with pCDNA3 Flag-Tagged KAP1-K254R/K319R	This study	N/A
	Human: U2OS KAP1-shRNA replaced with pCDNA3 Flag-Tagged KAP1-K254R/K779R	This study	N/A
	Human: U2OS KAP1-shRNA cells replaced with pCDNA3 Flag-Tagged KAP1-K319R/K779R	This study	N/A
	Human: U2OS KAP1-shRNA cells replaced with pCDNA3 Flag-Tagged KAP1-K254R/K319R/K779R	This study	N/A
	Human: HEK-293T	ATCC	Cat# CRL-3216
	Human: HEK-293FT	Prof. Hava Gil-Hen (Bar-Ilan University)	N/A
	REAGENT or RESOURCE	SOURCE	IDENTIFIER
	Software and algorithms
	ImageJ	NIH, USA	https://imagej.net/ij/
	Gel.Quant.NET	Biochemlabsolutions	http://biochemlabsolutions.com/GelQuantNET.html
	Galios software	Beckman Coulter	https://www.beckman.co.il/flow-cytometry/software
	Proteome Discoverer™	Thermo Fisher Scientific	https://www.thermofisher.com/il/en/home.html
	PANTHER	PANTHER website	https://pantherdb.org/
	STRING	STRING website	https://string-db.org/
	Partek Flow software	Illumina	https://www.partek.com
	DAVID	NIH, USA	https://davidbioinformatics.nih.gov/
	STAR aligner	Dolbin et al., 2012	https://pubmed.ncbi.nlm.nih.gov/23104886/
	featureCounts package	Liao et al., 2019	https://pubmed.ncbi.nlm.nih.gov/30783653/
	UCSC Table Browser data retrieval tool	Karolchik et al., 2004	https://pubmed.ncbi.nlm.nih.gov/14681465/
	DESeq2	Love et al., 2014	https://pubmed.ncbi.nlm.nih.gov/25516281/
	Plotly Python package	Plotly Technologies Inc.	https://plot.ly
	Morpheus	Broad Institute, MIT, USA	https://software.broadinstitute.org/morpheus
	Trimmomatic	Bolger et al., 2014	https://pubmed.ncbi.nlm.nih.gov/24695404/
	FastQC	Babraham Bioinformatics group	https://www.bioinformatics.babraham.ac.uk/projects/fastqc/
	Bowtie2	Langmead and Salzberg, 2012	https://pubmed.ncbi.nlm.nih.gov/22388286/
	SAMTools RmDup	Li et al., 2009	https://pubmed.ncbi.nlm.nih.gov/19505943/
	MACS2	Feng et al., 2012	https://pubmed.ncbi.nlm.nih.gov/22936215/
	HOMER	Heinz et al., 2010	https://pubmed.ncbi.nlm.nih.gov/20513432/
